# Cell-Type Specific Molecular and Functional Consequences of TDP-43 Loss-of-Function in Human Induced Neurons

**DOI:** 10.64898/2026.01.26.700683

**Authors:** Vera Gysin Filippa, Karsten Bach, Vitaliy Kolodyazhniy, Lars Joenson, Marcos Romualdo Costa

## Abstract

Amyotrophic Lateral Sclerosis (ALS) is a devastating neurodegenerative disorder characterized by the cytoplasmic aggregation and nuclear depletion of the TDP-43 protein. The latter impairs TDP-43 function as an RNA-binding protein and compromises the repression of cryptic splicing events, affecting both glutamatergic upper motor neurons and cholinergic lower motor neurons. This study systematically investigated the molecular and functional consequences of TDP-43 knockdown in human induced pluripotent stem cell (hiPSC)-derived glutamatergic neurons (iGNs) and cholinergic motor neurons (iMNs) using antisense oligonucleotides. The results demonstrated that TDP-43 loss elicits widespread, cell-type-specific changes in gene expression and alternative splicing. Notably, a shared subset of ALS-associated targets, including STMN2 and UNC13A, were consistently downregulated and mis-spliced across both neuronal subtypes. Functionally, Microelectrode Array (MEA) electrophysiology recordings revealed that TDP-43 knockdown induces a hyperexcitable phenotype in both neuronal populations, though they exhibited distinct network patterns: iGNs displayed synchronized bursting and significant shifts in overall electrophysiological profiles, while iMNs showed asynchronous firing. Furthermore, the inclusion of astrocytes in co-culture models expanded the repertoire of detectable cryptic splicing, including an event in HDGFL2 previously identified in patient cerebrospinal fluid. Despite these profound molecular and functional deficits, TDP-43 depletion did not impact neuronal viability or increase susceptibility to glutamate-induced excitotoxicity. These findings validate hiPSC-derived iGNs and iMNs as relevant models for ALS and highlight the critical necessity of considering cell-type specificity when elucidating pathogenesis and developing targeted therapies.
