## Supplementary material for "Cell-Type Specific Molecular and Functional Consequences of TDP-43 Loss-of-Function in Human Induced Neurons": Table S4

### Sheet: TDP43-ASO vs NT-ASO
Splicing analysis - TDP43 KD in iMN vs iGN
	variantName	to	deltaPsi	adjP
IGF2_1_2/2_AFE	S:11:2138696:-	A:11:2135529:-	-0.194941	0.01654
GPHN_6_2/2_SE	D:14:66985738:+	A:14:67023633:+	0.692006	0.00431232
DCXR_11_3/3_SE	D:17:82037631:-	A:17:82037013:-	0.132863	6.46366e-09
PCSK1N_1_2/2_AS	S:X:48835621:-	A:X:48832341:-	-0.0343037	3.62913e-08
C2orf76_2_2/2_SE	D:2:119366790:-	A:2:119339971:-	0.127764	0.00644773
POLDIP3,_ENSG00000289517_1_2/2_SE	D:22:42602770:-	A:22:42599793:-	-0.516113	2.5561e-11
TPD52,_ENSG00000276418_1_2/2_SE,S2E	D:8:80051527:-	A:8:80042668:-	0.084094	1.29943e-09
TIMM17B_ENSG00000126768_1_2/2_SE	D:X:48896759:-	A:X:48895101:-	-0.0490353	2.63559e-09
RNF115_1_2/2_SE	D:1:145788908:-	A:1:145784596:-	0.297289	0.00587493
RABAC1,_ENSG00000285505_3_2/2_SE	D:19:41958286:-	A:19:41956934:-	0.0299454	0.0156223
SYBU_2_2/2_SE	D:8:109644636:-	A:8:109619039:-	-0.341007	2.18637e-08
PRUNE2_4_2/2_SE	D:9:76644739:-	A:9:76638288:-	0.673794	0.00054523
SMARCA4_2_2/2_SE	D:19:11033517:+	A:19:11034123:+	0.58932	5.46743e-05
DLGAP4_2_2/2_SE	D:20:36497066:+	A:20:36499588:+	0.133987	0.00128063
SLC9B2_1_2/2_AE	D:4:103066327:-	E:4:103065001:-	0.402634	0.000117044
RWDD1_1_2/2_SE	D:6:116571655:+	A:6:116574058:+	0.11972	1.82997e-11
RWDD1_2_2/2_SE,S2E	D:6:116571655:+	A:6:116580295:+	0.189663	8.1346e-09
PTPRD_2_2/2_AS	S:9:10613002:-	A:9:9018735:-	-0.485965	0.000287755
CSDE1_2_2/2_SE	D:1:114732604:-	A:1:114730422:-	0.00802653	0.00189162
EED_1_2/2_S2E	D:11:86264263:+	A:11:86276980:+	0.253661	6.23655e-07
_ENSG00000283103_1_2/2_SE	D:19:58326823:-	A:19:58315036:-	-0.381542	7.45799e-53
RCHY1_2_2/2_SE	D:4:75491724:-	A:4:75490701:-	0.0545825	0.000433726
RAD23A_3_2/2_A3SS	D:19:12949159:+	A:19:12949278:+	-0.146539	0.000777058
SNCA_2_2/2_A5SS	D:4:89836962:-	A:4:89835692:-	0.180731	9.49518e-05
SNCB_3_2/2_SE	D:5:176630280:-	A:5:176629663:-	0.210169	6.70016e-11
PRDX5_2_3/4_SE,MXE	D:11:64318386:+	A:11:64320865:+	0.0188172	0.000940584
PRDX5_3_2/2_SE	D:11:64319868:+	A:11:64320865:+	0.0303147	8.33309e-05
ARPC3_2_2/3_OTHER	D:12:110437084:-	A:12:110436201:-	-0.0106624	0.0088076
ARPC3_3_2/2_SE	D:12:110437084:-	A:12:110436204:-	0.0108684	2.94518e-09
RALY_2_2/2_A5SS	D:20:34072330:+	A:20:34073563:+	0.103042	1.28307e-07
EBF1_2_2/2_SE	D:5:158707979:-	A:5:158699142:-	-0.139414	0.00661636
ZFAND1_3_2/2_AFE	S:8:81721300:-	A:8:81718224:-	-0.0902791	0.0417529
ARF1_1_2/2_A5SS	D:1:228082765:+	A:1:228097078:+	0.0582597	0.00030043
LGALS3BP_1_2/2_SE	D:17:78974688:-	A:17:78972704:-	0.0345953	0.00211434
SEC61G_1_2/2_A5SS	D:7:54759158:-	A:7:54757594:-	-0.0601304	4.74879e-05
FEZ1_7_2/2_SE	D:11:125496121:-	A:11:125489822:-	0.0656192	1.69825e-24
IK_1_2/2_A5SS	D:5:140647924:+	A:5:140648471:+	0.10329	8.73618e-08
ICA1_1_2/2_SE	D:7:8143875:-	A:7:8141817:-	0.0713109	6.52609e-10
MIAT_1_2/2_SE	D:22:26666937:+	A:22:26668158:+	0.569858	0.00153605
G3BP1_4_2/2_SE	D:5:151786715:+	A:5:151790323:+	0.187979	2.19735e-08
MADD_4_2/3_SE,MXE	D:11:47324577:+	A:11:47328658:+	0.881286	8.10562e-14
MADD_4_3/3_SE,S2E,MXE	D:11:47324577:+	A:11:47328658:+	-0.431289	1.59432e-06
LIN52_1_2/2_ALE	D:14:74101238:+	E:14:74201233:+	-0.400342	0.0429866
RBFOX2_ENSG00000100320_1_2/2_SE	D:22:35756105:-	A:22:35746561:-	-0.116818	3.97909e-12
RBFOX2_ENSG00000100320_2_2/3_SE,MXE	D:22:35759888:-	A:22:35746561:-	-0.0384143	3.8282e-09
RBFOX2_ENSG00000100320_3_2/2_A3SS	D:22:35761202:-	A:22:35760020:-	0.0930505	0.00788961
RBFOX2_ENSG00000100320_5_2/2_SE	D:22:35778025:-	A:22:35765483:-	0.0208704	0.00410516
SHISA5_1_2/2_A3SS	D:3:48469361:-	A:3:48468217:-	0.0348974	0.0134893
SHISA5_2_2/2_AS	S:3:48504810:-	A:3:48469843:-	0.196959	0.0037585
STARD10_1_2/2_SE	D:11:72758530:-	A:11:72755753:-	0.288021	6.62409e-12
ZFP82,ZNF566_1_2/2_AE	D:19:36489486:-	E:19:36446365:-	-0.243891	4.6314e-09
AP1S2_3_2/2_SE	D:X:15845379:-	A:X:15828200:-	-0.0375502	0.00731759
ZNF138_1_2/2_SE,S2E	D:7:64794571:+	A:7:64831451:+	0.441972	0.00886591
RPS24_2_2/3_SE,MXE	D:10:78037304:+	A:10:78040204:+	-0.0891767	0.000591376
ATP2B1_2_2/2_A5SS	D:12:89598657:-	A:12:89591295:-	-0.0932909	6.01615e-06
EIF5,_ENSG00000291313_1_2/3_AS	S:14:103334215:+	A:14:103335653:+	0.0447696	0.00466699
PPP1R1C_5_2/4_SE	D:2:182063791:+	A:2:182128974:+	0.288131	1.60713e-05
LIMCH1_2_2/2_SE	D:4:41619440:+	A:4:41644500:+	-0.237006	0.0155532
GSTM4_1_2/2_SE	D:1:109657279:+	A:1:109657772:+	0.0728407	0.00415278
DNAJC12_2_3/3_SE,MXE	D:10:67837934:-	A:10:67823392:-	0.128603	5.54071e-07
RUNDC3B_1_2/2_A5SS	D:7:87628572:+	A:7:87650822:+	-0.0908193	6.64698e-12
RUNDC3B_2_2/3_OTHER	D:7:87628572:+	A:7:87700421:+	-0.0269877	8.55813e-05
SERGEF,_ENSG00000255448_1_2/2_AS	S:11:18013106:-	A:11:17846761:-	-0.666735	0.000326422
MEIS2_4_2/2_A5SS	D:15:37097967:-	A:15:37096430:-	-0.333592	0.000207643
_ENSG00000291130_2_2/2_AE	D:19:20424786:-	E:19:20409830:-	0.87381	1.22724e-05
PRKACB_1_2/3_AFE	S:1:84144268:+	A:1:84179177:+	0.0525211	0.00223352
WASHC3_3_2/3_SE,MXE	D:12:102061248:-	A:12:102046119:-	0.0560497	0.0239934
WASHC3_4_2/4_MXE	D:12:102061912:-	A:12:102046119:-	-0.0253331	0.0317752
KLC1,_ENSG00000256500_5_2/7_AE	D:14:103679518:+	E:14:103686218:+	-0.0962357	0.000211696
DPP8_1_2/2_SE	D:15:65456225:-	A:15:65452102:-	0.151423	0.0333884
SMIM26_1_2/2_A3SS	D:20:18567596:+	A:20:18569239:+	-0.110078	0.0427505
LRRC27_2_2/2_SE	D:10:132348356:+	A:10:132351607:+	0.687565	3.98453e-05
MNAT1_2_2/2_SE	D:14:60812127:+	A:14:60818722:+	0.685688	6.02775e-08
DNAJB6_1_2/2_SE	D:7:157367483:+	A:7:157382246:+	0.0126239	2.64545e-05
STMN2_1_1/2_AE	D:8:79611214:+	E:8:79618929:+	0.866045	9.75159e-48
ACTL6B_2_1/2_SE	D:7:100655019:-	A:7:100650135:-	-0.870724	1.7508e-11
CYFIP2_1_1/2_AS	S:5:157266101:+	A:5:157361468:+	-0.0749598	0.00113007
NA
TRAPPC12_1_1/2_SE	D:2:3457693:+	A:2:3460263:+	-0.71968	6.42803e-09
AARS_2_1/2_SE	D:16:70276486:-	A:16:70271972:-	-0.248737	5.77822e-08
ATG4B_3_1/2_SE	D:2:241668685:+	A:2:241670726:+	-0.578731	3.09752e-06
CAMK2B_1_1/2_AS	S:7:44224036:-	A:7:44220901:-	0.289932	4.109e-13
CAMK2B_6_1/2_SE	D:7:44258872:-	A:7:44254607:-	-0.315157	2.59626e-32
CDK7_1_1/2_AS	S:5:69234893:+	A:5:69262205:+	-0.0769888	0.000501926
CDO1_2_1/2_SE	D:5:115816228:-	A:5:115813258:-	-0.428577	4.01251e-17
DNM1_9_1/2_A3SS	D:9:128250940:+	A:9:128253101:+	0.539712	0.00030142
ELAVL3_3_1/2_SE	D:19:11466172:-	A:19:11458611:-	-0.506667	0.0012339
ERI3_1_1/2_AS	S:1:44226059:-	A:1:44221640:-	0.0249352	0.000275364
G2E3_3_1/2_AE	D:14:30559272:+	E:14:30564047:+	0.420527	1.73615e-05
ITGA7_1_1/2_AS	S:12:55686314:-	A:12:55685288:-	0.483073	2.58155e-08
KIF21A_1_1/2_AE	D:12:39442927:-	E:12:39293257:-	-0.0981488	2.47893e-18
LINC01503_1_1/2_SE	D:9:129336988:+	A:9:129338792:+	-0.686458	2.45738e-05
NECAB2_1_1/2_AS	S:16:83968665:+	A:16:83994302:+	-0.43342	1.68739e-09
PSD_4_1/2_SE	D:10:102418701:-	A:10:102417121:-	-0.986395	3.36341e-06
PTPRN2_1_1/2_AE	D:7:158081298:-	E:7:157539089:-	-0.730392	0.0207766
RANBP1_3_1/2_SE,A5SS	D:22:20122421:+	A:22:20125308:+	-0.0494536	3.90828e-25
RSF1_1_1/2_AE	D:11:77820528:-	E:11:77660434:-	-0.0380748	3.58966e-06
SEMA6D_3_1/2_SE	D:15:47412472:+	A:15:47470474:+	-0.244736	2.46416e-10
SLC24A3_1_1/2_SE	D:20:19681991:+	A:20:19684176:+	-0.98093	3.17965e-09
TAOK3_1_1/2_SE	D:12:118152227:-	A:12:118151158:-	-0.167548	1.02879e-08
TMEM175_3_1/2_SE,S2E	D:4:932540:+	A:4:951207:+	0.26857	9.21666e-09
USP10_2_1/2_SE	D:16:84733503:+	A:16:84740309:+	-0.0417926	0.000123736
ZNF382_1_1/2_A5SS	D:19:36605347:+	A:19:36607552:+	0.461859	0.00323113
AGPAT4_2_1/2_SE	D:6:161166248:-	A:6:161153499:-	0.764664	1.61093e-07
AC020928.1_1_1/2_A5SS	D:19:36773309:+	A:19:36775386:+	-0.80672	1.06688e-07

### Sheet: TDP43-ASO vs PBS
Exported data
	variantName	to	deltaPsi	adjP
DCXR_11_3/3_SE	D:17:82037631:-	A:17:82037013:-	0.11104	0.013474
PCSK1N_1_2/2_AS	S:X:48835621:-	A:X:48832341:-	-0.0293649	0.0322437
C2orf76_2_2/2_SE	D:2:119366790:-	A:2:119339971:-	0.153753	1.09762e-05
POLDIP3,_ENSG00000289517_1_2/2_SE	D:22:42602770:-	A:22:42599793:-	-0.47601	2.65718e-05
TIMM17B_ENSG00000126768_1_2/2_SE	D:X:48896759:-	A:X:48895101:-	-0.0497764	5.2507e-10
RNF115_1_2/2_SE	D:1:145788908:-	A:1:145784596:-	0.321392	0.0194639
SCN9A_1_2/2_MXE	D:2:166305792:-	A:2:166303302:-	-0.209441	0.0319951
SYBU_2_2/2_SE	D:8:109644636:-	A:8:109619039:-	-0.349206	0.00021958
SMARCA4_2_2/2_SE	D:19:11033517:+	A:19:11034123:+	0.592345	1.54779e-12
RWDD1_1_2/2_SE	D:6:116571655:+	A:6:116574058:+	0.151337	0.000384012
RWDD1_2_2/2_SE,S2E	D:6:116571655:+	A:6:116580295:+	0.24912	2.10046e-06
ERCC1_1_2/2_SE	D:19:45414861:-	A:19:45413745:-	0.147702	0.0349676
_ENSG00000283103_1_2/2_SE	D:19:58326823:-	A:19:58315036:-	-0.446785	3.29905e-40
RAB5IF,TGIF2.RAB5IF_1_2/2_SE	D:20:36607818:+	A:20:36609601:+	0.184762	0.00164281
SARAF_6_3/3_SE,MXE	D:8:30082847:-	A:8:30070059:-	0.0742948	0.00390287
TMEM45A_1_2/2_SE	D:3:100492928:+	A:3:100555209:+	0.365066	0.0385111
SNCB_3_2/2_SE	D:5:176630280:-	A:5:176629663:-	0.196685	0.0466622
PRDX5_2_3/4_SE,MXE	D:11:64318386:+	A:11:64320865:+	0.0192446	0.00755861
PRDX5_3_2/2_SE	D:11:64319868:+	A:11:64320865:+	0.0239531	0.000350624
ZNF582.DT_2_2/3_OTHER	D:19:56393676:+	A:19:56397881:+	0.123996	0.00182588
RALY_2_2/2_A5SS	D:20:34072330:+	A:20:34073563:+	0.101433	0.0106168
ARF1_1_2/2_A5SS	D:1:228082765:+	A:1:228097078:+	0.0529043	1.70501e-05
RPAIN_4_2/2_SE	D:17:5426299:+	A:17:5432542:+	-0.197991	0.0294306
LGALS3BP_1_2/2_SE	D:17:78974688:-	A:17:78972704:-	0.0417024	0.00162058
SEC61G_1_2/2_A5SS	D:7:54759158:-	A:7:54757594:-	-0.0555514	0.000559316
CDK5RAP2_1_2/2_SE	D:9:120408347:-	A:9:120404113:-	-0.818956	0.000611628
FEZ1_7_2/2_SE	D:11:125496121:-	A:11:125489822:-	0.0662187	6.91276e-18
IK_1_2/2_A5SS	D:5:140647924:+	A:5:140648471:+	0.105303	6.31169e-05
ICA1_1_2/2_SE	D:7:8143875:-	A:7:8141817:-	0.0717244	1.04203e-09
PTP4A2,_ENSG00000288678_3_2/2_AS	S:1:31938378:-	A:1:31919658:-	-0.224891	0.00530251
MIAT_1_2/2_SE	D:22:26666937:+	A:22:26668158:+	0.368192	2.56762e-05
G3BP1_4_2/2_SE	D:5:151786715:+	A:5:151790323:+	0.19366	5.68952e-10
MADD_4_2/3_SE,MXE	D:11:47324577:+	A:11:47328658:+	0.880215	1.05754e-09
MADD_4_3/3_SE,S2E,MXE	D:11:47324577:+	A:11:47328658:+	-0.349208	0.00576114
RBFOX2_ENSG00000100320_1_2/2_SE	D:22:35756105:-	A:22:35746561:-	-0.0825339	9.39003e-06
SHISA5_1_2/2_A3SS	D:3:48469361:-	A:3:48468217:-	0.0209842	0.0262815
STARD10_1_2/2_SE	D:11:72758530:-	A:11:72755753:-	0.261033	3.25395e-14
ZFP82,ZNF566_1_2/2_AE	D:19:36489486:-	E:19:36446365:-	-0.243891	2.15324e-06
SLC25A36_5_2/2_SE	D:3:140963227:+	A:3:140970927:+	0.141091	0.00664585
PPA2_7_2/2_SE,S2E	D:4:105473894:-	A:4:105449403:-	0.042251	0.0235526
AP1S2_3_2/2_SE	D:X:15845379:-	A:X:15828200:-	-0.0322449	0.0463359
ATP2B1_2_2/2_A5SS	D:12:89598657:-	A:12:89591295:-	-0.114656	2.8168e-06
ATP2B1_5_5/5_AFE	S:12:89709353:-	A:12:89656107:-	0.142457	2.51755e-05
GRIA2_1_2/2_A5SS	D:4:157220725:+	A:4:157221667:+	-0.1546	0.00264135
MLLT11_3_2/2_A3SS	D:1:151060553:+	A:1:151067223:+	0.0120279	0.00310458
PPP1R1C_5_2/4_SE	D:2:182063791:+	A:2:182128974:+	0.29652	0.0231057
LIMCH1_2_2/2_SE	D:4:41619440:+	A:4:41644500:+	-0.225471	0.00352154
DNAJC12_2_3/3_SE,MXE	D:10:67837934:-	A:10:67823392:-	0.128781	8.0844e-13
RUNDC3B_1_2/2_A5SS	D:7:87628572:+	A:7:87650822:+	-0.0908193	4.27442e-06
MEIS2_4_2/2_A5SS	D:15:37097967:-	A:15:37096430:-	-0.332703	0.0106797
_ENSG00000291130_2_2/2_AE	D:19:20424786:-	E:19:20409830:-	0.87381	0.0100226
SPAG16_1_2/2_SE	D:2:213297357:+	A:2:213317219:+	-0.21014	0.0112059
EWSR1_8_2/2_A5SS	D:22:29299280:+	A:22:29299599:+	-0.0579029	5.44009e-05
RALYL_3_2/2_A5SS	D:8:84183578:+	A:8:84529299:+	-0.446197	0.00214281
KLC1,_ENSG00000256500_5_2/7_AE	D:14:103679518:+	E:14:103686218:+	-0.108328	0.00179841
RPL38_1_2/2_A5SS	D:17:74203710:+	A:17:74203918:+	0.0249233	0.0232906
MAP4K3.DT_1_2/2_AE	D:2:39454365:+	E:2:39601430:+	-0.274358	0.00188
MNAT1_2_2/2_SE	D:14:60812127:+	A:14:60818722:+	0.679874	0.00118715
DNAJB6_1_2/2_SE	D:7:157367483:+	A:7:157382246:+	0.0121777	0.000783634
_ENSG00000291207_1_3/3_SE,MXE	D:7:45736787:-	A:7:45728313:-	0.24392	0.0268349
STMN2_1_1/2_AE	D:8:79611214:+	E:8:79618929:+	0.866029	2.3322e-224
ACTL6B_2_1/2_SE	D:7:100655019:-	A:7:100650135:-	-0.871744	0.00730476
NA
AARS_2_1/2_SE	D:16:70276486:-	A:16:70271972:-	-0.248737	4.88874e-11
ATG4B_3_1/2_SE	D:2:241668685:+	A:2:241670726:+	-0.578731	0.00482937
CAMK2B_1_1/2_AS	S:7:44224036:-	A:7:44220901:-	0.290367	2.24359e-08
CAMK2B_6_1/2_SE	D:7:44258872:-	A:7:44254607:-	-0.315157	4.64689e-27
CDK7_1_1/2_AS	S:5:69234893:+	A:5:69262205:+	-0.0809258	3.67364e-06
CDO1_2_1/2_SE	D:5:115816228:-	A:5:115813258:-	-0.436549	3.63463e-20
DNM1_9_1/2_A3SS	D:9:128250940:+	A:9:128253101:+	0.601156	1.71293e-06
ERI3_1_1/2_AS	S:1:44226059:-	A:1:44221640:-	0.0249352	0.00105811
G2E3_3_1/2_AE	D:14:30559272:+	E:14:30564047:+	0.420527	0.00470523
ITGA7_1_1/2_AS	S:12:55686314:-	A:12:55685288:-	0.496679	1.17925e-12
KIF21A_1_1/2_AE	D:12:39442927:-	E:12:39293257:-	-0.0958124	5.55875e-14
LINC01503_1_1/2_SE	D:9:129336988:+	A:9:129338792:+	-0.686458	0.00206926
NECAB2_1_1/2_AS	S:16:83968665:+	A:16:83994302:+	-0.43342	1.6915e-10
PSD_4_1/2_SE	D:10:102418701:-	A:10:102417121:-	-0.986395	0.0131019
RANBP1_3_1/2_SE,A5SS	D:22:20122421:+	A:22:20125308:+	-0.0493022	8.39991e-23
RSF1_1_1/2_AE	D:11:77820528:-	E:11:77660434:-	-0.0380748	0.000306009
SEMA6D_3_1/2_SE	D:15:47412472:+	A:15:47470474:+	-0.244736	7.71024e-07
SLC24A3_1_1/2_SE	D:20:19681991:+	A:20:19684176:+	-0.95448	6.1853e-06
TAOK3_1_1/2_SE	D:12:118152227:-	A:12:118151158:-	-0.170436	5.53061e-07
TMEM175_3_1/2_SE,S2E	D:4:932540:+	A:4:951207:+	0.26857	1.68909e-06
USP10_2_1/2_SE	D:16:84733503:+	A:16:84740309:+	-0.0406997	0.00336645
AGPAT4_2_1/2_SE	D:6:161166248:-	A:6:161153499:-	0.792287	0.00372613
HSPBP1_3_1/2_SE	D:19:55274398:-	A:19:55265982:-	0.0787798	0.0155988
AC020928.1_1_1/2_A5SS	D:19:36773309:+	A:19:36775386:+	-0.821123	2.77185e-05

### Sheet: NT-ASO vs PBS
Exported data
	variantName	to	deltaPsi	adjP
ATP6AP2_1_2/2_A5SS	D:X:40581071:+	A:X:40588986:+	-0.0792011	0.00364023
