## Supplementary material for "Cell-Type Specific Molecular and Functional Consequences of TDP-43 Loss-of-Function in Human Induced Neurons": Table S3

### Sheet: TDP43-ASO vs NT-ASO
Splicing analysis - TDP43 KD in iMN vs iGN
variantName	from	to	deltaPsi	adjP
NTPCR_2_2/2_SE	D:1:232956443:+	A:1:232978163:+	-0.0688017	0.027717
TM2D1_4_2/2_OTHER	D:1:61724957:-	A:1:61709437:-	0.0704286	0.0355084
NSMCE4A_1_2/2_AE	D:10:121974004:-	E:10:121973512:-	0.538763	2.12519e-13
DCXR_5_2/2_SE,RI,A5SS,A3SS	D:17:82036544:-	A:17:82036308:-	-0.0384878	0.0265927
SNHG8_1_2/2_SE	D:4:118278792:+	A:4:118279389:+	-0.112022	0.0258658
PCSK1N_1_2/2_AS	S:X:48835621:-	A:X:48832341:-	-0.0268782	5.0894e-11
BEX2_1_2/2_A5SS	D:X:103310860:-	A:X:103310433:-	0.0286985	0.000331858
SLC50A1_2_2/2_SE,S2E	D:1:155136376:+	A:1:155137979:+	-0.129508	0.014226
GOLT1B_5_2/2_SE	D:12:21512376:+	A:12:21515669:+	0.294409	8.95151e-05
MAX_3_2/2_SE,A5SS	D:14:65077913:-	A:14:65076663:-	-0.357307	0.0147943
MAX_4_2/2_RI	D:14:65077913:-	A:14:65077428:-	0.174515	0.000914103
POP4_1_2/2_SE	D:19:29608709:+	A:19:29611862:+	-0.0660226	0.00111219
ZNF569_1_2/2_A5SS	D:19:37467084:-	A:19:37465473:-	-0.6476	1.91856e-12
YWHAQ_1_2/2_SE	D:2:9591392:-	A:2:9587509:-	0.00960586	0.00202692
POLDIP3,_ENSG00000289517_1_2/2_SE	D:22:42602770:-	A:22:42599793:-	-0.454149	4.27519e-14
NQO2,LINC01011_1_2/2_AFE	S:6:2988600:+	A:6:2993931:+	0.212644	0.0252268
NDUFB2_1_3/3_A5SS	D:7:140696842:+	A:7:140702866:+	-0.0266274	0.00546008
TPD52,_ENSG00000276418_1_2/2_SE,S2E	D:8:80051527:-	A:8:80042668:-	0.0658247	4.5431e-08
TPD52_2_2/2_SE	D:8:80051527:-	A:8:80044208:-	0.168497	2.96649e-06
TIMM17B_ENSG00000126768_1_2/2_SE	D:X:48896759:-	A:X:48895101:-	-0.0986127	2.32856e-12
CDC42,_ENSG00000289694_2_2/2_ALE	D:1:22086866:+	E:1:22092944:+	-0.0450709	0.0260178
RNF115_1_2/2_SE	D:1:145788908:-	A:1:145784596:-	0.210707	7.7913e-11
_ENSG00000286264_3_2/2_A5SS	D:11:64241661:+	A:11:64242384:+	-0.184717	0.0276791
EIF4A2_1_2/2_A3SS	D:3:186783639:+	A:3:186784432:+	-0.0725833	5.04077e-09
IQCB1_1_2/2_SE	D:3:121828861:-	A:3:121826180:-	-0.137579	0.000298661
PIK3R1_1_2/3_AFE	S:5:68288506:+	A:5:68292259:+	-0.13821	0.00158778
PIK3R1_1_3/3_AFE	S:5:68290640:+	A:5:68292259:+	0.280894	0.00338828
AIG1_4_2/2_A3SS	D:6:143333445:+	A:6:143339639:+	0.0991053	0.0343544
AIG1_3_3/3_ALE	D:6:143333445:+	E:6:143343590:+	0.060709	0.024346
SYBU_2_2/2_SE	D:8:109644636:-	A:8:109619039:-	-0.27122	9.53381e-13
PRUNE2_4_2/2_SE	D:9:76644739:-	A:9:76638288:-	0.672227	1.64419e-05
MBD1_4_2/2_SE	D:18:50273564:-	A:18:50272955:-	-0.341157	0.000439214
SMARCA4_2_2/2_SE	D:19:11033517:+	A:19:11034123:+	0.363498	1.23308e-12
IDH1_1_3/3_AFE	S:2:208255138:-	A:2:208253959:-	0.0622866	4.72286e-06
DLGAP4_2_2/2_SE	D:20:36497066:+	A:20:36499588:+	0.0572382	0.000154418
SNHG17_1_2/2_AE	D:20:38426419:-	E:20:38422087:-	-0.130148	0.00332048
TTC3_6_3/3_A5SS	D:21:37073473:+	A:21:37108392:+	0.0880514	0.00053692
SLC9B2_1_2/2_AE	D:4:103066327:-	E:4:103065001:-	0.145662	6.33499e-08
CNPY3_2_2/2_SE	D:6:42934598:+	A:6:42935574:+	0.120872	0.00335063
RWDD1_1_2/2_SE	D:6:116571655:+	A:6:116574058:+	0.108876	2.23636e-21
RWDD1_2_2/2_SE,S2E	D:6:116571655:+	A:6:116580295:+	0.201421	1.13316e-27
PTPRD_2_2/2_AS	S:9:10613002:-	A:9:9018735:-	-0.350836	0.00263518
PGRMC1_1_2/2_AFE	S:X:119237327:+	A:X:119240309:+	0.0738498	7.33805e-09
CSDE1_2_2/2_SE	D:1:114732604:-	A:1:114730422:-	0.0179557	2.72789e-13
OPCML_2_2/2_SE	D:11:132436086:-	A:11:132420293:-	0.441281	0.00271475
EMC4_4_2/2_SE	D:15:34227846:+	A:15:34229753:+	-0.0459223	0.0447505
DEDD2_1_2/2_SE	D:19:42217632:-	A:19:42215252:-	-0.301313	0.00175079
_ENSG00000283103_1_2/2_SE	D:19:58326823:-	A:19:58315036:-	-0.416011	1.68929e-91
KLHL18_1_2/2_AE	D:3:47283094:+	E:3:47346815:+	-0.207321	0.000168489
WDR41_1_2/2_SE	D:5:77489457:-	A:5:77463226:-	0.159892	3.09268e-13
DDR1_ENSG00000204580_2_2/2_SE	D:6:30884710:+	A:6:30888688:+	0.765628	0.0285292
MRPS10_2_2/2_SE	D:6:42217802:-	A:6:42214344:-	-0.0544756	9.51476e-07
CELF1_1_2/2_ALE	D:11:47472191:-	E:11:47470299:-	-0.209454	0.000135483
ETFRF1_2_2/6_AE	D:12:25195337:+	E:12:25204998:+	0.128414	0.0267477
NDUFA12_5_3/3_SE,MXE	D:12:95002739:-	A:12:94994257:-	0.0118325	1.47331e-07
LRRFIP1_4_2/2_SE	D:2:237708630:+	A:2:237748364:+	0.144808	0.0143191
LRP8_1_2/2_SE	D:1:53250690:-	A:1:53247056:-	-0.447942	9.08912e-05
GPATCH8_2_2/2_SE	D:17:44474829:-	A:17:44464544:-	-0.133982	0.00191972
RAD23A_3_2/2_A3SS	D:19:12949159:+	A:19:12949278:+	-0.133652	0.0099468
MAPRE3_1_2/2_A5SS	D:2:27024252:+	A:2:27025583:+	-0.113638	0.0284696
PREPL_3_2/2_SE,RI,A5SS,A3SS	D:2:44322731:-	A:2:44321445:-	0.058679	0.00101639
DOK5_2_2/2_A5SS	D:20:54476012:+	A:20:54554933:+	0.133238	2.01084e-05
MACROH2A1_1_2/2_MXE	D:5:135360497:-	A:5:135346057:-	0.178261	0.00918718
SNCB_3_2/2_SE	D:5:176630280:-	A:5:176629663:-	0.0858997	4.09644e-08
SNCB_2_2/2_AFE	S:5:176630549:-	A:5:176629663:-	-0.0243711	2.13137e-06
SLC37A3_1_2/2_A3SS	D:7:140352062:-	A:7:140351451:-	-0.185917	2.58393e-06
SMS_3_2/2_A3SS	D:X:21978114:+	A:X:21978886:+	-0.0371838	0.0252572
GPM6B_5_3/5_AFE	S:X:13938849:-	A:X:13785808:-	-0.155804	0.0278305
ARPC3_3_2/2_SE	D:12:110437084:-	A:12:110436204:-	0.0119202	5.93771e-09
TM2D3_2_2/2_SE	D:15:101652271:-	A:15:101650161:-	0.0784326	0.000346902
RALY_2_2/2_A5SS	D:20:34072330:+	A:20:34073563:+	0.080194	9.22932e-17
MANBAL_ENSG00000101363_1_2/2_SE	D:20:37289686:+	A:20:37298763:+	-0.123379	0.00105091
_ENSG00000228592_1_2/2_SE	D:21:23364038:-	A:21:23355414:-	-0.291688	0.0028493
EBF1_2_2/2_SE	D:5:158707979:-	A:5:158699142:-	-0.237193	1.22283e-22
ZFAND1_4_2/2_A5SS	D:8:81721249:-	A:8:81718224:-	-0.229742	5.97435e-07
CYRIB_2_2/4_SE,MXE	D:8:129903312:-	A:8:129871496:-	-0.129965	5.62885e-10
CYRIB_2_3/4_SE,MXE	D:8:129903312:-	A:8:129871496:-	0.198313	4.82714e-10
ZNG1A_5_2/2_SE	D:9:152034:-	A:9:146158:-	-0.0447314	3.12688e-06
NEDD8_ENSG00000129559,NEDD8.MDP1_ENSG00000255526_1_2/2_A5SS	D:14:24218133:-	A:14:24217223:-	-0.00873557	0.019084
FAM81A_1_2/2_AE	D:15:59438282:+	E:15:59523438:+	-0.387489	0.0226585
MLST8_1_2/2_AFE	S:16:2205733:+	A:16:2206031:+	-0.29337	0.0320256
PCNP_3_2/2_SE	D:3:101574279:+	A:3:101585437:+	-0.0656291	0.00974036
CHMP5_2_2/2_SE	D:9:33271223:+	A:9:33276456:+	0.0194395	0.0163382
CDK5RAP2_1_2/2_SE	D:9:120408347:-	A:9:120404113:-	-0.776711	2.78437e-13
GUK1_3_2/2_RI	D:1:228141288:+	A:1:228141626:+	0.347946	7.71986e-05
ARHGAP12_1_2/2_S2E	D:10:31843461:-	A:10:31831800:-	0.432956	5.41284e-08
FEZ1_7_2/2_SE	D:11:125496121:-	A:11:125489822:-	0.0766688	6.63166e-51
GTF3A_2_2/2_SE	D:13:27430621:+	A:13:27434139:+	0.116536	0.00189394
ZNF565_1_2/2_AFE	S:19:36214717:-	A:19:36202050:-	-0.532749	0.00827844
CPNE1,RBM12,_ENSG00000272897_2_3/3_SE,S2E,MXE	D:20:35664760:-	A:20:35632923:-	0.254116	7.90506e-05
ATP5PF_6_2/2_SE	D:21:25734853:-	A:21:25729801:-	-0.0134043	0.032513
IK_1_2/2_A5SS	D:5:140647924:+	A:5:140648471:+	0.0805372	2.59346e-07
ICA1_1_2/2_SE	D:7:8143875:-	A:7:8141817:-	0.403683	1.33317e-18
PTGR1_3_2/2_AFE	S:9:111599863:-	A:9:111597432:-	0.162177	2.79053e-05
FGF13_2_2/2_SE	D:X:139204059:-	A:X:138708928:-	-0.17064	0.0164637
PTP4A2,_ENSG00000288678_3_2/2_AS	S:1:31938378:-	A:1:31919658:-	-0.164281	0.000740083
PPHLN1_1_2/2_SE	D:12:42326229:+	A:12:42335883:+	-0.0803999	0.000108226
MYH10_1_2/2_SE	D:17:8577236:-	A:17:8569812:-	-0.160185	3.07992e-07
DBI_1_2/2_SE	D:2:119367060:+	A:2:119368188:+	-0.00810299	0.0034214
BCS1L_3_2/2_SE,S2E	D:2:218659743:+	A:2:218661406:+	-0.102148	0.00264602
RNF13_2_2/2_SE	D:3:149921227:+	A:3:149960740:+	0.0449931	0.00102433
G3BP1_4_2/2_SE	D:5:151786715:+	A:5:151790323:+	0.132752	4.50336e-08
IPO13_1_2/2_SE	D:1:43961262:+	A:1:43966575:+	0.323652	0.00266904
MADD_4_2/3_SE,MXE	D:11:47324577:+	A:11:47328658:+	0.532747	1.53994e-33
ATP5F1A_3_2/2_SE	D:18:46098172:-	A:18:46091851:-	0.0112671	0.0191575
SCN2A_1_2/3_AFE	S:2:165241062:+	A:2:165295773:+	0.177494	3.13968e-14
RBFOX2_ENSG00000100320_1_2/2_SE	D:22:35756105:-	A:22:35746561:-	-0.0871944	2.90539e-20
RBFOX2_ENSG00000100320_3_2/2_A3SS	D:22:35761202:-	A:22:35760020:-	0.0820537	0.000435266
SHISA5_2_2/2_AS	S:3:48504810:-	A:3:48469843:-	0.122437	9.75289e-08
PAIP1_2_4/5_AFE	S:5:43557551:-	A:5:43555999:-	0.160008	3.20542e-06
STAU2,_ENSG00000258677_1_2/4_S2E	D:8:73746783:-	A:8:73617451:-	-0.145066	0.0202533
UQCRB_1_2/2_SE,A5SS	D:8:96231774:-	A:8:96231132:-	-0.0307703	4.94687e-06
UQCRB_2_2/2_RI	D:8:96231774:-	A:8:96231515:-	0.313187	2.58949e-06
C1orf174_1_2/2_SE	D:1:3892883:-	A:1:3891057:-	-0.367594	2.29895e-09
NEK3_1_2/2_SE	D:13:52159543:-	A:13:52154173:-	0.327118	2.11712e-09
METTL9_ENSG00000197006_1_2/2_SE	D:16:21599898:+	A:16:21617865:+	0.104966	0.0284534
IFT20_1_2/2_SE	D:17:28335340:-	A:17:28331987:-	0.116034	0.00169082
ZFP82,ZNF566_2_2/2_AFE	S:19:36489872:-	A:19:36409867:-	0.321587	6.90995e-12
ZFP82,ZNF566_1_2/2_AE	D:19:36489486:-	E:19:36446365:-	-0.342698	3.3488e-09
DTNB_2_2/2_SE	D:2:25427535:-	A:2:25388361:-	0.177238	0.000248803
FHIT_3_3/3_AS	S:3:61251506:-	A:3:59922414:-	-0.390894	1.98248e-07
FAM13B_2_2/2_SE	D:5:137959616:-	A:5:137954376:-	0.226538	0.0322257
AMZ2P1_ENSG00000214174,AMZ2P1_ENSG00000291140_6_3/7_SE,MXE	D:17:64975560:-	A:17:64972927:-	0.0110084	0.00352559
RBSN,_ENSG00000289750_1_2/2_SE	D:3:15099035:-	A:3:15096710:-	-0.529998	1.18271e-15
PCDH7_3_2/2_A5SS	D:4:30920345:+	A:4:31142473:+	-0.394409	3.94832e-15
ZNF138_1_2/2_SE,S2E	D:7:64794571:+	A:7:64831451:+	0.573588	8.73866e-22
BEX3_3_2/2_A3SS	D:X:103377106:+	A:X:103377510:+	-0.066236	0.0281299
POLR3C_1_2/2_RI	D:1:145826492:+	A:1:145826606:+	0.156919	0.00426737
CCAR1_2_2/2_SE	D:10:68755536:+	A:10:68757294:+	-0.115186	0.00540067
RAP1B_1_2/2_A5SS	D:12:68611043:+	A:12:68648699:+	0.179743	0.00604759
NAP1L1_5_2/2_S2E	D:12:76084567:-	A:12:76067473:-	0.0463513	0.00300116
ATP2B1_2_2/2_A5SS	D:12:89598657:-	A:12:89591295:-	-0.17446	1.00279e-06
ATP2B1_3_2/2_SE	D:12:89599117:-	A:12:89591295:-	0.166725	6.30093e-09
ATP2B1_5_4/5_AFE	S:12:89708838:-	A:12:89656107:-	-0.111553	1.86311e-05
ATP2B1_5_5/5_AFE	S:12:89709353:-	A:12:89656107:-	0.117708	1.14036e-05
LINC02981_1_2/2_AFE	S:7:26440281:+	A:7:26493795:+	0.187527	0.02199
ABITRAM_1_2/2_A5SS	D:9:108934565:+	A:9:108935638:+	-0.107601	0.00110526
ABITRAM_5_2/2_AE	D:9:108936437:+	E:9:108950726:+	0.183451	2.33264e-07
TOR2A_3_2/2_SE	D:9:127735120:-	A:9:127733560:-	-0.244486	0.000676314
LAMP2_1_3/3_ALE	D:X:120441730:-	E:X:120436494:-	-0.0918673	0.006401
PCDH11Y_1_2/2_OTHER	D:Y:5000605:+	A:Y:5056889:+	0.145622	0.0297371
MICOS10,MICOS10.NBL1_1_3/3_SE,MXE	D:1:19597109:+	A:1:19622100:+	-0.0194015	0.0262152
MLLT11_3_2/2_A3SS	D:1:151060553:+	A:1:151067223:+	0.00782776	0.000601511
SYT1_1_2/2_SE	D:12:78865109:+	A:12:78977799:+	0.0400987	0.0269416
GNG8_1_2/2_A5SS	D:19:46636147:-	A:19:46634725:-	-0.879751	0.00418607
PPP1R1C_5_2/4_SE	D:2:182063791:+	A:2:182128974:+	0.376017	1.05945e-95
PPP1R1C_5_3/4_A5SS	D:2:182063791:+	A:2:182128974:+	-0.0124941	2.39478e-06
PPP1R1C_6_2/2_SE	D:2:182063802:+	A:2:182128974:+	0.524609	4.69627e-06
FARSB_3_2/2_SE	D:2:222642851:-	A:2:222639695:-	0.0336091	0.00589875
HM13_5_2/2_SE	D:20:31566295:+	A:20:31569120:+	-0.221662	7.87142e-09
CYREN_1_2/2_A5SS	D:7:135170652:-	A:7:135169060:-	0.32571	0.013209
GSTM4_1_2/2_SE	D:1:109657279:+	A:1:109657772:+	0.162685	6.63909e-29
DNAJC12_2_3/3_SE,MXE	D:10:67837934:-	A:10:67823392:-	0.0900228	2.05356e-07
DYNLL1_3_2/2_A3SS	D:12:120496216:+	A:12:120496416:+	-0.0204318	0.00259459
RPLP0_1_2/2_SE	D:12:120198854:-	A:12:120197462:-	-0.0290343	4.63936e-05
RPLP0_3_2/2_A3SS	D:12:120201083:-	A:12:120200831:-	-0.0278429	0.00255343
KNSTRN_1_2/2_SE	D:15:40389929:+	A:15:40391949:+	-0.104847	0.000439424
ISYNA1_2_2/2_SE	D:19:18437860:-	A:19:18436479:-	-0.0644382	0.030696
PSMF1_1_2/2_A3SS	D:20:1164476:+	A:20:1166227:+	-0.196763	9.33257e-10
NICN1,_ENSG00000283189_1_2/2_SE	D:3:49425367:-	A:3:49424874:-	-0.12126	0.0069513
PSMD6_3_2/2_SE	D:3:64023275:-	A:3:64022523:-	0.0893923	0.00441374
CNOT8_1_2/2_A5SS	D:5:154858768:+	A:5:154863207:+	0.188673	0.000108823
FAM120B_ENSG00000112584_3_2/2_SE	D:6:170388493:+	A:6:170395487:+	0.105002	1.53259e-06
RNASET2,_ENSG00000249141_1_2/2_S2E	D:6:166956097:-	A:6:166939008:-	0.291597	0.0166283
RUNDC3B_1_2/2_A5SS	D:7:87628572:+	A:7:87650822:+	-0.096174	2.4071e-21
RUNDC3B_2_2/3_OTHER	D:7:87628572:+	A:7:87700421:+	-0.001314	7.27909e-15
OTUB1_1_2/2_A3SS	D:11:63997244:+	A:11:63997687:+	0.0294674	0.00262619
SERGEF,_ENSG00000255448_1_2/2_AS	S:11:18013106:-	A:11:17846761:-	-0.638351	1.77738e-07
CADM1_2_2/2_SE	D:11:115198406:-	A:11:115178775:-	0.194124	5.10971e-09
CADM1_3_2/2_SE,S2E	D:11:115209574:-	A:11:115178775:-	0.131339	0.00788351
MEIS2_4_2/2_A5SS	D:15:37097967:-	A:15:37096430:-	-0.222789	9.56563e-08
_ENSG00000291130_1_2/2_ALE	D:19:20408950:-	E:19:20405402:-	0.426137	0.00533007
_ENSG00000291130_2_2/2_AE	D:19:20424786:-	E:19:20409830:-	0.821068	2.05588e-12
SPAG16_1_2/2_SE	D:2:213297357:+	A:2:213317219:+	-0.252266	5.78393e-08
GPR155_2_2/2_SE	D:2:174486873:-	A:2:174481987:-	0.443276	2.02538e-09
PXK_5_2/2_SE	D:3:58420568:+	A:3:58424752:+	0.223466	0.00187619
CLASP2_6_2/2_SE,S2E	D:3:33592395:-	A:3:33584920:-	0.163151	0.000228147
B3GALNT1_4_2/2_SE	D:3:161103427:-	A:3:161101233:-	-0.0674227	0.00175721
TACC2_3_2/2_SE	D:10:122228008:+	A:10:122237395:+	-0.486755	8.57094e-08
PTS_3_2/2_SE,S2E	D:11:112228673:+	A:11:112230626:+	0.139786	5.11082e-05
WASHC3_3_2/3_SE,MXE	D:12:102061248:-	A:12:102046119:-	0.0421787	0.00218844
WASHC3_4_3/4_OTHER	D:12:102061912:-	A:12:102046119:-	0.0637436	0.00217569
KLC1,_ENSG00000256500_5_2/7_AE	D:14:103679518:+	E:14:103686218:+	-0.119853	6.209e-15
DPP8_1_2/2_SE	D:15:65456225:-	A:15:65452102:-	0.0854059	0.0325296
MAP4K3.DT_1_2/2_AE	D:2:39454365:+	E:2:39601430:+	-0.474033	5.53438e-21
APEH_1_2/2_SE	D:3:49674621:+	A:3:49675694:+	-0.174371	0.0049023
SRP19,_ENSG00000258864_1_2/2_A3SS	D:5:112864732:+	A:5:112867404:+	0.0821302	0.0272376
_ENSG00000285216,HULC_2_2/2_SE,S2E	D:6:8438031:+	A:6:8784191:+	0.315483	0.0186043
HULC_2_2/2_SE	D:6:8558643:+	A:6:8784191:+	0.632672	9.06031e-05
DCTN3_4_2/2_SE	D:9:34620369:-	A:9:34618760:-	-0.0174122	9.1084e-16
MTFR1L,_ENSG00000255054_2_2/2_SE,A3SS	D:1:25823128:+	A:1:25823644:+	-0.0648401	0.00165093
LRRC27_2_2/2_SE	D:10:132348356:+	A:10:132351607:+	0.554613	3.82632e-12
LRRC27_3_2/2_AE	D:10:132351753:+	E:10:132375448:+	-0.409523	7.12712e-05
MNAT1_2_2/2_SE	D:14:60812127:+	A:14:60818722:+	0.507208	1.90446e-08
METTL26_11_2/2_SE	D:16:636094:-	A:16:635340:-	-0.0916569	5.27931e-06
PSMC5_1_2/2_SE	D:17:63827514:+	A:17:63828138:+	-0.0591188	0.0126237
ARFRP1_1_2/2_SE	D:20:63707867:-	A:20:63706738:-	0.106303	0.0134544
CCDC12_1_2/2_AFE	S:3:46976762:-	A:3:46941065:-	0.0594758	0.0173144
ERC2_1_2/2_SE	D:3:55683794:-	A:3:55511276:-	-0.554864	1.81951e-07
CLDND1_3_2/2_A3SS	D:3:98522849:-	A:3:98521703:-	-0.121125	0.0219071
DNAJB6_1_2/2_SE	D:7:157367483:+	A:7:157382246:+	0.0224739	2.529e-06
_ENSG00000291207_1_3/3_SE,MXE	D:7:45736787:-	A:7:45728313:-	0.188285	7.30078e-13
PFKP_2_1/2_SE	D:10:3099352:+	A:10:3101365:+	-0.102769	8.42092e-07
RAP1GAP_4_1/2_SE	D:1:21599494:-	A:1:21598502:-	-0.128152	7.36812e-05
STMN2_1_1/2_AE	D:8:79611214:+	E:8:79618929:+	0.577565	2.8317e-205
ACTL6B_2_1/2_SE	D:7:100655019:-	A:7:100650135:-	-0.6484	5.0769e-98
CYFIP2_1_1/2_AS	S:5:157266101:+	A:5:157361468:+	-0.030624	0.000338144
TRAPPC12_1_1/2_SE	D:2:3457693:+	A:2:3460263:+	-0.479708	4.30283e-11
AARS_2_1/2_SE	D:16:70276486:-	A:16:70271972:-	-0.191715	1.49378e-30
ATG4B_3_1/2_SE	D:2:241668685:+	A:2:241670726:+	-0.253968	1.26152e-16
CAMK2B_1_1/2_AS	S:7:44224036:-	A:7:44220901:-	0.190541	1.56851e-12
CAMK2B_6_1/2_SE	D:7:44258872:-	A:7:44254607:-	-0.151365	1.01046e-17
CDK7_1_1/2_AS	S:5:69234893:+	A:5:69262205:+	-0.0950344	1.6769e-09
CDO1_2_1/2_SE	D:5:115816228:-	A:5:115813258:-	-0.375652	2.28101e-83
DNM1_9_1/2_A3SS	D:9:128250940:+	A:9:128253101:+	0.678664	1.23264e-05
ELAVL3_3_1/2_SE	D:19:11466172:-	A:19:11458611:-	-0.246984	1.30959e-12
EPB41L4A_1_1/2_SE	D:5:112275326:-	A:5:112266330:-	-0.733333	0.000220716
G2E3_3_1/2_AE	D:14:30559272:+	E:14:30564047:+	0.158844	9.82126e-06
ITGA7_1_1/2_AS	S:12:55686314:-	A:12:55685288:-	0.289506	0.000344705
KCNIP1_1_1/2_SE	D:5:170504633:+	A:5:170718758:+	-0.261657	5.56713e-11
KIF21A_1_1/2_AE	D:12:39442927:-	E:12:39293257:-	-0.100677	5.02666e-19
LINC01503_1_1/2_SE	D:9:129336988:+	A:9:129338792:+	-0.539253	4.95356e-26
NECAB2_1_1/2_AS	S:16:83968665:+	A:16:83994302:+	-0.404689	9.49206e-18
PSD_4_1/2_SE	D:10:102418701:-	A:10:102417121:-	-0.852525	2.34864e-06
PTPRN2_1_1/2_AE	D:7:158081298:-	E:7:157539089:-	-0.653828	2.02844e-14
RANBP1_3_1/2_SE,A5SS	D:22:20122421:+	A:22:20125308:+	-0.047677	3.59714e-25
SEMA6D_3_1/2_SE	D:15:47412472:+	A:15:47470474:+	-0.198657	3.73525e-10
TAOK3_1_1/2_SE	D:12:118152227:-	A:12:118151158:-	-0.140407	0.00129516
TMEM175_3_1/2_SE,S2E	D:4:932540:+	A:4:951207:+	0.215577	1.00464e-13
USP10_2_1/2_SE	D:16:84733503:+	A:16:84740309:+	-0.0299046	0.000192152
WASL_1_1/2_SE	D:7:123692347:-	A:7:123684580:-	0.499248	0.0330631
ZNF382_1_1/2_A5SS	D:19:36605347:+	A:19:36607552:+	0.372681	0.000658423
AGPAT4_2_1/2_SE	D:6:161166248:-	A:6:161153499:-	0.668898	1.24149e-27
HSPBP1_3_1/2_SE	D:19:55274398:-	A:19:55265982:-	0.0902709	3.29156e-10
ARHGAP22_3_1/2_SE	D:10:48604763:-	A:10:48583152:-	-0.247219	4.12966e-17
AC020928.1_1_1/2_A5SS	D:19:36773309:+	A:19:36775386:+	-0.674588	1.66522e-07
SEPT11_2_1/2_RI	D:4:77030970:+	A:4:77032457:+	0.178878	0.0347317

### Sheet: TDP43-ASO vs PBS
Exported data
	variantName	to	deltaPsi	adjP
TM2D1_4_2/2_OTHER	D:1:61724957:-	A:1:61709437:-	0.0822204	0.0388549
HACD3_2_2/3_SE	D:15:65530718:+	A:15:65551676:+	-0.0192454	0.016443
EPB41L3_3_2/2_SE	D:18:5407701:-	A:18:5406968:-	0.276085	0.0418432
R3HDM1_2_2/2_S2E	D:2:135605016:+	A:2:135621494:+	-0.301522	0.0256938
BEX2_1_2/2_A5SS	D:X:103310860:-	A:X:103310433:-	0.0538725	0.0333458
GOLT1B_5_2/2_SE	D:12:21512376:+	A:12:21515669:+	0.334004	1.51524e-06
ALG11,UTP14C_1_2/4_SE,MXE	D:13:52012462:+	A:13:52028319:+	0.121949	1.8999e-05
MAX_4_2/2_RI	D:14:65077913:-	A:14:65077428:-	0.206285	0.00965394
POP4_1_2/2_SE	D:19:29608709:+	A:19:29611862:+	-0.0817552	0.0254658
ZNF569_1_2/2_A5SS	D:19:37467084:-	A:19:37465473:-	-0.690439	4.91295e-11
IP6K2_4_3/4_SE,A5SS,MXE	D:3:48695090:-	A:3:48694240:-	-0.19815	0.0487906
IP6K2_7_2/2_A3SS	D:3:48717157:-	A:3:48695418:-	0.190166	0.000139606
TPD52,_ENSG00000276418_1_2/2_SE,S2E	D:8:80051527:-	A:8:80042668:-	0.0871782	4.78093e-09
TPD52_2_2/2_SE	D:8:80051527:-	A:8:80044208:-	0.160136	7.50677e-10
ZNF711_1_2/2_SE	D:X:85265255:+	A:X:85268294:+	-0.296765	0.0076347
TIMM17B_ENSG00000126768_1_2/2_SE	D:X:48896759:-	A:X:48895101:-	-0.100436	7.90792e-29
POP5_4_3/4_SE,A5SS	D:12:120581115:-	A:12:120579597:-	0.128352	0.00877011
FKBP3_2_2/3_OTHER	D:14:45134349:-	A:14:45130790:-	0.0179907	4.02998e-06
ZNF43_ENSG00000198521_1_2/2_SE	D:19:21836036:-	A:19:21817986:-	0.429483	0.00194703
SCN9A_1_2/2_MXE	D:2:166305792:-	A:2:166303302:-	-0.101192	1.32004e-05
EIF4A2_1_2/2_A3SS	D:3:186783639:+	A:3:186784432:+	-0.0969247	4.99992e-10
SYBU_2_2/2_SE	D:8:109644636:-	A:8:109619039:-	-0.326339	2.50594e-07
FRG1HP_ENSG00000291075_2_2/3_OTHER	D:9:40992479:+	A:9:40994633:+	0.290582	0.0118502
FRG1HP_ENSG00000291075_3_2/2_SE	D:9:40992775:+	A:9:40994633:+	-0.277606	0.000236264
SCN3B_1_2/2_A3SS	D:11:123634121:-	A:11:123629450:-	-0.159704	2.10747e-10
NME1.NME2,NME1,NME2_1_3/4_AFE	S:17:51165702:+	A:17:51166827:+	0.00895661	0.0440075
MBD1_4_2/2_SE	D:18:50273564:-	A:18:50272955:-	-0.421364	2.88914e-07
SMARCA4_2_2/2_SE	D:19:11033517:+	A:19:11034123:+	0.514472	3.92701e-06
DLGAP4_2_2/2_SE	D:20:36497066:+	A:20:36499588:+	0.0673597	9.93982e-07
SNHG17_2_2/3_SE,MXE	D:20:38426419:-	A:20:38421098:-	-0.305995	3.47586e-06
SLC9B2_1_2/2_AE	D:4:103066327:-	E:4:103065001:-	0.146208	0.0157202
RWDD1_1_2/2_SE	D:6:116571655:+	A:6:116574058:+	0.0782955	1.6225e-10
RWDD1_2_2/2_SE,S2E	D:6:116571655:+	A:6:116580295:+	0.173174	1.0118e-14
RNF146_3_2/2_SE,S2E	D:6:127280340:+	A:6:127286616:+	0.161392	0.0246541
CSDE1_2_2/2_SE	D:1:114732604:-	A:1:114730422:-	0.026445	0.016963
DEDD2_1_2/2_SE	D:19:42217632:-	A:19:42215252:-	-0.289551	5.66581e-11
_ENSG00000283103_1_2/2_SE	D:19:58326823:-	A:19:58315036:-	-0.44582	9.16193e-98
PFDN1_1_2/2_SE	D:5:140303041:-	A:5:140281533:-	-0.0707245	0.0011036
MRPS10_2_2/2_SE	D:6:42217802:-	A:6:42214344:-	-0.0541957	0.0146761
NDUFA12_5_3/3_SE,MXE	D:12:95002739:-	A:12:94994257:-	0.0124525	3.37758e-06
CAPN7_2_2/2_SE	D:3:15242253:+	A:3:15246732:+	0.602846	0.000748553
CEP57_4_2/2_SE,A5SS	D:11:95821978:+	A:11:95827786:+	0.177158	0.00111644
DUT_1_2/2_A5SS	D:15:48331191:+	A:15:48332268:+	-0.0975313	0.000506563
RAD23A_3_2/2_A3SS	D:19:12949159:+	A:19:12949278:+	-0.186103	2.69893e-05
DOK5_2_2/2_A5SS	D:20:54476012:+	A:20:54554933:+	0.153375	1.86724e-05
SNCB_3_2/2_SE	D:5:176630280:-	A:5:176629663:-	0.0966855	0.000595943
SNCB_2_2/2_AFE	S:5:176630549:-	A:5:176629663:-	-0.0258763	0.00249012
RTN1_2_2/2_AS	S:14:59870505:-	A:14:59607492:-	-0.0249877	0.00456794
TM2D3_2_2/2_SE	D:15:101652271:-	A:15:101650161:-	0.111995	3.03695e-08
RALY_2_2/2_A5SS	D:20:34072330:+	A:20:34073563:+	0.0815772	1.05818e-09
HMGN1_1_2/2_RI	D:21:39345830:-	A:21:39345274:-	-0.130594	0.0117252
EBF1_2_2/2_SE	D:5:158707979:-	A:5:158699142:-	-0.302982	3.15293e-27
ECI2_2_2/2_A3SS	D:6:4135511:-	A:6:4133701:-	-0.235022	0.00141808
CYRIB_2_2/4_SE,MXE	D:8:129903312:-	A:8:129871496:-	-0.16546	5.49027e-07
CYRIB_2_3/4_SE,MXE	D:8:129903312:-	A:8:129871496:-	0.186133	1.51024e-05
ZMYND8_4_2/2_SE	D:20:47356657:-	A:20:47347926:-	0.142762	0.0164138
_ENSG00000287042_3_2/2_S2E	D:3:15860265:+	A:3:15946784:+	0.363874	0.0133721
TMA7_1_2/2_RI	D:3:48440458:+	A:3:48440541:+	-0.0744686	0.000161078
LSM5_3_2/2_A5SS	D:7:32490320:-	A:7:32489344:-	0.0362497	0.0227637
CDK5RAP2_1_2/2_SE	D:9:120408347:-	A:9:120404113:-	-0.792724	4.69194e-08
RBMX_1_2/2_ALE	D:X:136872268:-	E:X:136869182:-	0.368261	0.00938273
ARHGAP12_1_2/2_S2E	D:10:31843461:-	A:10:31831800:-	0.478632	8.01545e-06
RBM4_1_2/2_A5SS	D:11:66638752:+	A:11:66639700:+	-0.123064	0.0475947
FEZ1_7_2/2_SE	D:11:125496121:-	A:11:125489822:-	0.0749043	3.35117e-21
ICA1_1_2/2_SE	D:7:8143875:-	A:7:8141817:-	0.447592	9.3023e-14
ZFAND6_2_5/6_AFE	S:15:80072568:+	A:15:80120328:+	-0.0389596	0.00717851
LYRM1_2_4/6_AS	S:16:20900758:+	A:16:20920122:+	-0.0807999	0.00209435
SAP30BP_1_2/2_SE	D:17:75668625:+	A:17:75693440:+	0.260587	0.000835598
MYH10_1_2/2_SE	D:17:8577236:-	A:17:8569812:-	-0.190123	0.00539663
TXNL1_2_2/2_SE	D:18:56626361:-	A:18:56624461:-	-0.039099	0.0143269
FXYD7_4_2/2_A5SS	D:19:35151649:+	A:19:35153894:+	0.0294783	3.65989e-09
BCS1L_3_2/2_SE,S2E	D:2:218659743:+	A:2:218661406:+	-0.122103	2.50779e-06
DNAJC21_1_2/2_AS	S:5:34949277:+	A:5:34950170:+	-0.417663	0.0121352
PSIP1_3_2/2_A3SS	D:9:15472632:-	A:9:15471311:-	0.289532	7.79223e-06
RPP30_1_2/2_RI	D:10:90900668:+	A:10:90902243:+	-0.264901	0.00231407
MADD_4_2/3_SE,MXE	D:11:47324577:+	A:11:47328658:+	0.533925	2.62993e-20
MPHOSPH8_1_2/2_RI	D:13:19647291:+	A:13:19648422:+	-0.363769	0.0138008
SCN2A_1_2/3_AFE	S:2:165241062:+	A:2:165295773:+	0.12722	0.00726015
RBFOX2_ENSG00000100320_1_2/2_SE	D:22:35756105:-	A:22:35746561:-	-0.0720097	5.63231e-10
RBFOX2_ENSG00000100320_3_2/2_A3SS	D:22:35761202:-	A:22:35760020:-	0.126433	0.0323962
CUTA_ENSG00000112514_3_2/5_A5SS	D:6:33418087:-	A:6:33417695:-	-0.0609588	0.0355755
UQCRB_1_2/2_SE,A5SS	D:8:96231774:-	A:8:96231132:-	-0.0417401	1.99381e-22
UQCRB_2_2/2_RI	D:8:96231774:-	A:8:96231515:-	0.379176	6.0404e-07
C1orf174_1_2/2_SE	D:1:3892883:-	A:1:3891057:-	-0.542772	0.00347037
JTB,_ENSG00000285641_2_2/3_OTHER	D:1:153977170:-	A:1:153976775:-	-0.0625887	2.32874e-05
JTB,_ENSG00000285641_3_2/2_RI,A3SS	D:1:153977170:-	A:1:153976922:-	0.363953	0.00063602
NEK3_1_2/2_SE	D:13:52159543:-	A:13:52154173:-	0.365074	4.18359e-06
MYCBP2_4_2/2_A3SS	D:13:77121373:-	A:13:77118495:-	0.255792	0.00180995
ZNF566_2_2/2_A5SS	D:19:36489486:-	A:19:36476616:-	-0.296235	0.0156868
UBE2V2_3_2/3_MXE	D:8:48008470:+	A:8:48060682:+	0.00460548	0.0180851
SNRPN,_ENSG00000214265,SNURF_4_2/2_SE,S2E	D:15:24962209:+	A:15:24974311:+	-0.0285586	0.0371566
SNHG29_3_2/2_SE	D:17:16439414:+	A:17:16440185:+	-0.0496893	0.00140707
AMZ2P1_ENSG00000214174,AMZ2P1_ENSG00000291140_4_2/2_SE	D:17:64974555:-	A:17:64972927:-	-0.106827	0.000403476
ZNF271P_ENSG00000257267,ZNF271P_ENSG00000293516_1_2/2_SE	D:18:35290391:+	A:18:35305976:+	-0.177015	0.0111993
RBSN,_ENSG00000289750_1_2/2_SE	D:3:15099035:-	A:3:15096710:-	-0.581588	7.4169e-08
PCDH7_3_2/2_A5SS	D:4:30920345:+	A:4:31142473:+	-0.369736	2.53207e-11
ZNF138_1_2/2_SE,S2E	D:7:64794571:+	A:7:64831451:+	0.508355	0.00409993
BEX3_3_2/2_A3SS	D:X:103377106:+	A:X:103377510:+	-0.104205	3.93949e-07
ANAPC16_3_2/6_SE	D:10:72216072:+	A:10:72230366:+	-0.0527958	0.00211383
ANAPC16_3_4/6_A5SS	D:10:72216072:+	A:10:72230366:+	0.131709	0.0263112
COX14_1_2/2_A5SS	D:12:50112301:+	A:12:50120036:+	-0.104729	0.000240682
ATP2B1_5_5/5_AFE	S:12:89709353:-	A:12:89656107:-	0.136362	2.79263e-06
HNRNPAB_1_2/2_SE	D:5:178209447:+	A:5:178210553:+	-0.242887	0.000455378
MICOS10,MICOS10.NBL1_1_3/3_SE,MXE	D:1:19597109:+	A:1:19622100:+	-0.0348745	1.89618e-07
MYG1_ENSG00000139637,_ENSG00000288663_4_2/2_SE,S2E	D:12:53300262:+	A:12:53306680:+	-0.038759	0.0375443
SYT1_1_2/2_SE	D:12:78865109:+	A:12:78977799:+	0.0406712	0.0193834
GNG8_1_2/2_A5SS	D:19:46636147:-	A:19:46634725:-	-0.879751	4.60202e-05
PPP1R1C_5_2/4_SE	D:2:182063791:+	A:2:182128974:+	0.365445	3.92194e-05
FARSB_1_2/2_SE	D:2:222613811:-	A:2:222600083:-	-0.0798561	0.00278248
RAB33B.AS1_1_2/2_ALE	D:4:139453685:-	E:4:139451582:-	0.318399	0.0163606
COX7B_1_2/3_SE,MXE	D:X:77899593:+	A:X:77902643:+	-0.0150702	0.0264939
ZCCHC17_11_2/2_SE	D:1:31319166:+	A:1:31338957:+	0.0621798	0.000331329
ZCCHC17_12_2/3_SE	D:1:31319166:+	A:1:31346640:+	-0.0598468	0.000752788
GSTM4_1_2/2_SE	D:1:109657279:+	A:1:109657772:+	0.115885	1.07102e-08
DNAJC12_2_3/3_SE,MXE	D:10:67837934:-	A:10:67823392:-	0.0971691	1.19898e-11
RNASEK.C17orf49,C17orf49_1_2/2_SE	D:17:7015156:+	A:17:7016495:+	-0.135618	2.29483e-06
SAT2_1_2/2_A5SS	D:17:7626753:-	A:17:7626614:-	0.13926	1.00048e-06
SNRPD1_3_2/2_A3SS	D:18:21622801:+	A:18:21623871:+	-0.0264732	0.0264685
PPP1R7_1_2/2_AFE	S:2:241150467:+	A:2:241153476:+	-0.031297	0.00549764
PSMF1_1_2/2_A3SS	D:20:1164476:+	A:20:1166227:+	-0.138747	0.00563232
PSMD6_1_2/2_SE	D:3:64018599:-	A:3:64010955:-	0.0597355	0.000231554
RUNDC3B_1_2/2_A5SS	D:7:87628572:+	A:7:87650822:+	-0.0980007	4.40537e-11
RUNDC3B_2_2/3_OTHER	D:7:87628572:+	A:7:87700421:+	-0.037336	1.3632e-05
CADM1_2_2/2_SE	D:11:115198406:-	A:11:115178775:-	0.270657	1.04324e-09
CADM1_3_2/2_SE,S2E	D:11:115209574:-	A:11:115178775:-	0.324456	0.0336834
CADM1_4_2/4_SE,MXE	D:11:115214608:-	A:11:115178775:-	-0.0182275	6.1516e-06
CADM1_4_3/4_SE,S2E,MXE	D:11:115214608:-	A:11:115178775:-	0.103419	0.000222947
COPS7A_1_2/2_AFE	S:12:6724275:+	A:12:6724614:+	-0.143125	0.01966
MEIS2_4_2/2_A5SS	D:15:37097967:-	A:15:37096430:-	-0.227901	0.00389201
_ENSG00000291130_2_2/2_AE	D:19:20424786:-	E:19:20409830:-	0.821068	7.68935e-07
SPAG16_1_2/2_SE	D:2:213297357:+	A:2:213317219:+	-0.268686	1.57255e-11
GPR155_2_2/2_SE	D:2:174486873:-	A:2:174481987:-	0.547027	2.41603e-07
B3GALNT1_4_2/2_SE	D:3:161103427:-	A:3:161101233:-	-0.147727	0.00109951
RPP21_ENSG00000241370,TRIM39.RPP21_1_2/2_A3SS	D:6:30345228:+	A:6:30345322:+	-0.0510147	0.0287825
RO60_1_2/2_SE	D:1:193059776:+	A:1:193069034:+	-0.147495	0.0173365
TACC2_3_2/2_SE	D:10:122228008:+	A:10:122237395:+	-0.549876	1.7139e-05
PTS_3_2/2_SE,S2E	D:11:112228673:+	A:11:112230626:+	0.164178	0.00158761
WASHC3_3_2/3_SE,MXE	D:12:102061248:-	A:12:102046119:-	0.0599899	3.03948e-07
WASHC3_4_3/4_OTHER	D:12:102061912:-	A:12:102046119:-	0.0819343	0.0033361
LRRC28_2_2/2_AE	D:15:99352471:+	E:15:99387281:+	-0.358431	5.47266e-05
MAP4K3.DT_1_2/2_AE	D:2:39454365:+	E:2:39601430:+	-0.455806	1.72993e-11
NSD3_2_2/2_AFE	S:8:38382251:-	A:8:38348215:-	-0.134115	0.0270589
DCTN3_4_2/2_SE	D:9:34620369:-	A:9:34618760:-	-0.00992733	0.00438614
LRRC27_2_2/2_SE	D:10:132348356:+	A:10:132351607:+	0.66987	2.36952e-12
MNAT1_2_2/2_SE	D:14:60812127:+	A:14:60818722:+	0.507208	0.000175622
ANKDD1A,_ENSG00000249240_1_2/2_OTHER	D:15:64911964:+	A:15:64930822:+	0.504386	0.0202687
ULK3_1_2/2_RI	D:15:74840498:-	A:15:74840316:-	0.408646	0.00254649
METTL26_11_2/2_SE	D:16:636094:-	A:16:635340:-	-0.121554	3.95558e-10
TMEM178A,MAP4K3.DT_1_2/3_AFE	S:2:39665917:+	A:2:39704081:+	-0.428863	8.49527e-05
_ENSG00000291207_1_3/3_SE,MXE	D:7:45736787:-	A:7:45728313:-	0.178939	0.0182863
STXBP1_1_2/2_SE	D:9:127682560:+	A:9:127690775:+	-0.238697	3.04738e-05
PFKP_2_1/2_SE	D:10:3099352:+	A:10:3101365:+	-0.102769	0.00026147
STMN2_1_1/2_AE	D:8:79611214:+	E:8:79618929:+	0.577501	2.47308e-146
ACTL6B_2_1/2_SE	D:7:100655019:-	A:7:100650135:-	-0.659843	1.69305e-55
CYFIP2_1_1/2_AS	S:5:157266101:+	A:5:157361468:+	-0.030624	0.031091
TRAPPC12_1_1/2_SE	D:2:3457693:+	A:2:3460263:+	-0.493041	1.04403e-07
AARS_2_1/2_SE	D:16:70276486:-	A:16:70271972:-	-0.191715	8.24407e-20
ATG4B_3_1/2_SE	D:2:241668685:+	A:2:241670726:+	-0.253968	1.74335e-10
CAMK2B_1_1/2_AS	S:7:44224036:-	A:7:44220901:-	0.182975	0.00152242
CAMK2B_6_1/2_SE	D:7:44258872:-	A:7:44254607:-	-0.151365	0.000274574
CDK7_1_1/2_AS	S:5:69234893:+	A:5:69262205:+	-0.0950344	0.00167729
CDO1_2_1/2_SE	D:5:115816228:-	A:5:115813258:-	-0.381836	5.16026e-52
DNM1_9_1/2_A3SS	D:9:128250940:+	A:9:128253101:+	0.735021	0.0161874
ELAVL3_3_1/2_SE	D:19:11466172:-	A:19:11458611:-	-0.246984	0.00150533
ITGA7_1_1/2_AS	S:12:55686314:-	A:12:55685288:-	0.289506	0.0100817
KIF21A_1_1/2_AE	D:12:39442927:-	E:12:39293257:-	-0.0995	3.02959e-09
LINC01503_1_1/2_SE	D:9:129336988:+	A:9:129338792:+	-0.539253	8.83986e-11
NECAB2_1_1/2_AS	S:16:83968665:+	A:16:83994302:+	-0.372729	2.46385e-06
PSD_4_1/2_SE	D:10:102418701:-	A:10:102417121:-	-0.852525	4.55085e-09
PTPRN2_1_1/2_AE	D:7:158081298:-	E:7:157539089:-	-0.653828	3.20913e-08
RANBP1_3_1/2_SE,A5SS	D:22:20122421:+	A:22:20125308:+	-0.0489041	1.98447e-18
SEMA6D_3_1/2_SE	D:15:47412472:+	A:15:47470474:+	-0.190593	0.0199647
TMEM175_3_1/2_SE,S2E	D:4:932540:+	A:4:951207:+	0.215577	6.28563e-06
USP10_2_1/2_SE	D:16:84733503:+	A:16:84740309:+	-0.0305807	0.00819737
ZNF382_1_1/2_A5SS	D:19:36605347:+	A:19:36607552:+	0.530403	4.06247e-05
AGPAT4_2_1/2_SE	D:6:161166248:-	A:6:161153499:-	0.751052	5.95476e-12
HSPBP1_3_1/2_SE	D:19:55274398:-	A:19:55265982:-	0.0902709	1.174e-05
ARHGAP22_3_1/2_SE	D:10:48604763:-	A:10:48583152:-	-0.247219	3.53509e-09

### Sheet: NT-ASO vs PBS
Exported data
	variantName	to	deltaPsi	adjP
_ENSG00000287042_3_2/2_S2E	D:3:15860265:+	A:3:15946784:+	0.299346	0.0239569
ULK3_1_2/2_RI	D:15:74840498:-	A:15:74840316:-	0.313917	0.0231324
