## Supplementary material for "Cell-Type Specific Molecular and Functional Consequences of TDP-43 Loss-of-Function in Human Induced Neurons": Table S5

### Sheet: TDP43-ASO vs NT-ASO
Exported data
	variantName	to	deltaPsi	adjP
PIEZO2_1_2/2_SE	D:18:10714764:-	A:18:10705746:-	-0.401708	7.53475e-06
PRMT2_3_2/2_RI	D:21:46658920:+	A:21:46660833:+	0.133096	0.00101523
UNC13B_3_2/2_RI	D:9:35385813:+	A:9:35386165:+	0.384081	0.00464442
PRUNE2_4_2/2_SE	D:9:76644739:-	A:9:76638288:-	0.723549	1.98086e-66
TACC2_4_2/2_SE	D:10:122228008:+	A:10:122237395:+	-0.299037	0.037917
CACNA1C_ENSG00000151067_3_2/2_SE	D:12:2512984:+	A:12:2549943:+	0.460002	1.07817e-11
PTK2_5_3/3_SE,MXE	D:8:141001125:-	A:8:140890769:-	0.20541	0.000173065
HP1BP3_3_2/2_RI,A3SS	D:1:20776597:-	A:1:20773610:-	0.233923	0.00237587
MALAT1_1_2/2_OTHER	D:11:65499462:+	A:11:65500912:+	-0.0368404	0.0447345
MALAT1_7_2/2_RI	D:11:65504206:+	A:11:65504326:+	0.0482022	8.8564e-08
ZNF705A,FAM66C_2_2/4_SE	D:12:8188535:+	A:12:8194203:+	0.367121	0.000498832
SMARCA4_2_2/2_SE	D:19:11033517:+	A:19:11034123:+	0.471802	0.00544066
SHANK1_5_2/2_SE	D:19:50697589:-	A:19:50689279:-	0.64226	1.37724e-21
MAP4K3.DT_2_2/2_AE	D:2:39454365:+	E:2:39665498:+	-0.510181	6.31654e-10
PPP2R2D_4_2/2_RI	D:10:131956211:+	A:10:131956654:+	-0.240949	0.000336842
KCNMA1_2_2/2_SE	D:10:77011967:-	A:10:76970067:-	0.366561	0.0433258
CELF1_1_2/2_A3SS	D:11:47472191:-	A:11:47468891:-	-0.238565	2.96741e-06
PTPRS_6_2/2_SE	D:19:5258017:-	A:19:5246045:-	-0.171429	8.35104e-08
TTN_1_2/2_RI	D:2:178764527:-	A:2:178764302:-	-0.510865	0.0038611
GNAS_7_2/3_AE	D:20:58898985:+	E:20:58911147:+	-0.0648013	1.10343e-05
AGRN_3_2/2_SE,RI,A5SS,A3SS	D:1:1044439:+	A:1:1045161:+	0.549142	1.94168e-103
AGRN_10_2/2_RI	D:1:1046957:+	A:1:1047327:+	0.192194	0.00159942
AGRN_17_2/2_RI	D:1:1051815:+	A:1:1051993:+	0.171181	1.06273e-05
AGRN_20_2/2_SE,RI,A5SS,A3SS	D:1:1052016:+	A:1:1053753:+	0.130818	9.69016e-08
AGRN_19_2/2_RI	D:1:1052016:+	A:1:1053461:+	0.128026	0.000820004
NFASC_7_2/2_SE,RI,A5SS,A3SS	D:1:204991306:+	A:1:205001170:+	-0.325073	2.03127e-08
NFASC_8_3/4_SE,S2E,MXE	D:1:204991306:+	A:1:205009557:+	0.175553	5.38013e-05
NFASC_6_2/2_RI	D:1:204991306:+	A:1:204997170:+	0.245752	0.000200717
CEP290_1_2/2_AS	S:12:88109181:-	A:12:88086498:-	-0.469946	0.000111572
FEZ1_1_2/2_A5SS	D:11:125496121:-	A:11:125489822:-	-0.228637	5.84812e-22
ATP8A2_2_2/2_A3SS	D:13:25553920:+	A:13:25554991:+	-0.0665158	7.77044e-09
GRAMD1A_1_2/2_SE	D:19:35000486:+	A:19:35009119:+	0.523525	7.05484e-56
EPB41L1_7_2/2_S2E	D:20:36214440:+	A:20:36221864:+	-0.19017	0.00329437
POLDIP3,_ENSG00000289517_1_2/2_SE	D:22:42602770:-	A:22:42599793:-	-0.534514	1.98167e-30
CLASP2_5_3/4_SE,MXE	D:3:33592395:-	A:3:33584920:-	0.0453168	0.000421295
CNOT6_3_2/2_SE	D:5:180567242:+	A:5:180569110:+	0.198004	0.0051005
EBF1_1_2/2_SE	D:5:158707979:-	A:5:158699142:-	-0.327222	0.000150284
MICAL1_10_2/2_SE,RI,A5SS,A3SS	D:6:109448203:-	A:6:109447722:-	-0.209372	6.46996e-06
VGF_1_2/2_A5SS	D:7:101165374:-	A:7:101164863:-	-0.0220408	0.0383488
FAM66D_ENSG00000255052_1_2/2_SE,A3SS	D:8:12122050:+	A:8:12145423:+	0.630324	4.647e-10
FAM66D_ENSG00000255052_2_2/2_RI	D:8:12144875:+	A:8:12145423:+	-0.52429	0.00246242
NIPAL3_1_2/2_SE	D:1:24464120:+	A:1:24468986:+	0.427572	4.98934e-08
NAV1_4_2/2_SE	D:1:201803714:+	A:1:201807953:+	0.589305	6.38763e-23
OPCML_1_2/2_SE	D:11:132436086:-	A:11:132420293:-	0.326524	0.0353559
GPR155_3_2/2_SE,A3SS	D:2:174486873:-	A:2:174481987:-	0.415959	5.22274e-07
TAF6_3_2/2_A5SS	D:7:100119204:-	A:7:100114268:-	-0.358037	0.0106337
PDP1_1_2/2_SE	D:8:93917079:+	A:8:93922016:+	0.337889	0.000285137
_ENSG00000260729_1_2/2_RI	D:15:72320668:-	A:15:72320547:-	-0.48553	4.73116e-06
SNORD116.1,SNHG14_1_2/2_RI	D:15:25051236:+	A:15:25053828:+	0.273478	0.0064716
SNORD116.2,SNHG14_1_2/2_RI	D:15:25053967:+	A:15:25056483:+	0.232352	0.0297788
PRELID3A_1_2/2_A5SS	D:18:12429433:+	A:18:12431150:+	0.357092	0.0237355
TRAK1_1_3/3_AFE	S:3:42149768:+	A:3:42176814:+	0.165239	0.00144278
MNAT1_1_2/2_SE	D:14:60812127:+	A:14:60818722:+	0.618596	3.06597e-10
KLC1,_ENSG00000256500_3_2/2_SE,A5SS	D:14:103679518:+	A:14:103685638:+	-0.206255	3.53926e-09
SNHG14_30_2/2_RI	D:15:25217342:+	A:15:25218440:+	0.310991	3.00373e-08
CHID1_2_2/2_A5SS	D:11:902198:-	A:11:900980:-	-0.466611	5.28127e-06
GLRA3_1_2/2_SE	D:4:174659054:-	A:4:174644064:-	0.370118	0.00164474
SNCB_1_2/2_SE	D:5:176630280:-	A:5:176629663:-	0.256496	0.0141222
NRXN2_9_2/2_SE	D:11:64685646:-	A:11:64668604:-	-0.104639	0.0170709
ZMAT3_2_2/2_A5SS	D:3:179071595:-	A:3:179067809:-	-0.198291	4.45088e-05
ATP2B1_3_2/2_SE,A5SS	D:12:89599117:-	A:12:89591295:-	0.185497	3.04543e-05
NRXN1_5_2/2_SE	D:2:50531227:-	A:2:50506617:-	0.190426	0.00408857
SEMA3F_1_2/2_SE	D:3:50174350:+	A:3:50176768:+	0.547115	3.05868e-11
PTPRD_16_2/2_SE	D:9:9183304:-	A:9:9018735:-	0.600439	2.23938e-37
B4GALT2_1_2/2_A5SS	D:1:43979511:+	A:1:43981109:+	0.171801	0.018677
B4GALT2_3_2/2_A5SS	D:1:43979616:+	A:1:43981109:+	0.532114	6.04522e-05
CDH24_1_2/2_A3SS	D:14:23052473:-	A:14:23049943:-	0.460692	4.21917e-06
_ENSG00000283103_1_2/2_SE	D:19:58326823:-	A:19:58315036:-	-0.572989	4.86393e-14
TSPOAP1_4_2/2_RI,A5SS	D:17:58306342:-	A:17:58305865:-	-0.464415	6.26152e-07
BAG6_ENSG00000204463_7_2/2_A5SS	D:6:31651902:-	A:6:31651776:-	-0.377048	0.0252514
ISLR2_2_2/2_SE	D:15:74128307:+	A:15:74131207:+	0.462642	1.3092e-38
ISLR2_1_2/2_A5SS	D:15:74128307:+	A:15:74130554:+	-0.536019	7.53044e-16
SH2B1_4_2/4_SE	D:16:28872705:+	A:16:28873447:+	0.121023	0.0184744
SH2B1_5_2/2_SE	D:16:28872758:+	A:16:28873447:+	0.631818	0.000492079
LRP8_5_2/2_RI	D:1:53275631:-	A:1:53274820:-	-0.428423	0.0133431
MADD_7_2/2_RI,A3SS	D:11:47324577:+	A:11:47326544:+	-0.435527	0.00353206
MADD_9_2/5_SE,A5SS,MXE	D:11:47324577:+	A:11:47328658:+	0.247685	1.77618e-22
MADD_6_2/2_RI	D:11:47324577:+	A:11:47324918:+	-0.583629	3.56869e-13
MADD_10_2/2_OTHER	D:11:47325032:+	A:11:47328658:+	-0.318669	0.000904246
MADD_11_2/2_RI	D:11:47326807:+	A:11:47328658:+	0.388835	0.000235721
ZDHHC11B_1_2/2_RI	D:5:733752:-	A:5:732664:-	0.377336	0.0476488
DDR1_ENSG00000204580_4_2/2_SE	D:6:30884710:+	A:6:30888688:+	0.714638	1.83581e-27
SEMA4D_4_2/4_AFE	S:9:89476158:-	A:9:89455953:-	0.19617	3.18035e-06
SEMA4D_4_4/4_AFE	S:9:89498065:-	A:9:89455953:-	-0.383603	2.63061e-06
PHLDB1_6_2/2_SE,A5SS	D:11:118639251:+	A:11:118642254:+	-0.400654	9.74308e-10
COMMD6_1_2/2_SE	D:13:75530114:-	A:13:75526639:-	0.214033	1.43478e-05
NYNRIN_1_2/2_RI,A5SS	D:14:24411450:+	A:14:24412997:+	0.471223	7.4776e-10
NYNRIN_2_2/2_RI	D:14:24412691:+	A:14:24412997:+	-0.593709	6.42983e-11
RBSN,_ENSG00000289750_2_2/2_SE	D:3:15099035:-	A:3:15096710:-	-0.65285	1.0756e-10
ANK2_7_2/2_RI	D:4:113369805:+	A:4:113372533:+	0.207307	0.00106681
NTRK2_2_2/2_SE,A5SS	D:9:84669423:+	A:9:84670377:+	0.108415	0.00709739
UBTF_1_2/2_AE	D:17:44212819:-	E:17:44212344:-	0.393441	0.0119971
TMEFF1,MSANTD3.TMEFF1_2_2/2_SE,A5SS	D:9:100498874:+	A:9:100509005:+	0.136236	5.97187e-05
EXD3_5_2/2_SE	D:9:137366493:-	A:9:137356368:-	0.710378	2.12955e-19
ITGA3_3_2/2_A3SS	D:17:50080375:+	A:17:50081310:+	-0.220469	1.81639e-13
PSMF1_1_2/2_A3SS	D:20:1164476:+	A:20:1166227:+	-0.535086	1.08644e-09
PFKP_2_1/2_SE	D:10:3099352:+	A:10:3101365:+	-0.599508	1.21104e-24
RAP1GAP_4_1/2_SE	D:1:21599494:-	A:1:21598502:-	-0.445587	4.19401e-29
STMN2_1_1/2_AE	D:8:79611214:+	E:8:79618929:+	0.456011	1.77927e-160
ACTL6B_2_1/2_SE	D:7:100655019:-	A:7:100650135:-	-0.719486	2.45863e-38
CELF5_4_1/2_SE	D:19:3278110:+	A:19:3281199:+	-0.358287	3.70086e-21
KCNQ2_ENSG00000075043_5_1/2_SE	D:20:63444659:-	A:20:63439708:-	0.439313	1.71428e-41
ATXN1_1_1/2_SE	D:6:16657776:-	A:6:16585907:-	-0.312714	2.98585e-12
LRP1B_12_1/2_SE	D:2:141810279:-	A:2:141480533:-	-0.330988	0.00161166
TRRAP_2_1/2_SE	D:7:98881250:+	A:7:98881975:+	-0.435472	1.93041e-15
IGSF21_1_2/2_AE	D:1:18291987:+	E:1:18378931:+	-0.254924	1.29077e-05
INSR_1_1/2_AE	D:19:7170537:-	E:19:7111995:-	-0.752652	2.72254e-24
AKT3_ENSG00000117020_1_1/2_SE,S2E	D:1:243545510:-	A:1:243512426:-	-0.158538	4.46836e-07
CYFIP2_1_1/2_AS	S:5:157266101:+	A:5:157361468:+	-0.104581	1.76339e-13
KALRN_9_1/2_SE	D:3:124700033:+	A:3:124702038:+	-0.285103	0.000160104
MGAT5B_1_1/2_AS	S:17:76868431:+	A:17:76937988:+	-0.378075	5.33692e-11
PXDN_1_1/2_SE	D:2:1653628:-	A:2:1649675:-	-0.356345	8.55705e-43
SYT7_6_1/2_SE	D:11:61551384:-	A:11:61547308:-	-0.855084	1.10327e-39
TRAPPC12_ENSG00000171853_1_1/2_SE	D:2:3457693:+	A:2:3460263:+	-0.497476	7.13123e-16
UNC13A_6_1/2_SE	D:19:17642845:-	A:19:17641556:-	-0.574097	2.10567e-45
AARS1_2_1/2_SE	D:16:70276486:-	A:16:70271972:-	-0.257295	1.27062e-21
ADCY1_1_1/2_AE	D:7:45622743:+	E:7:45625397:+	0.435787	3.0754e-16
ADGRL1_ENSG00000072071_4_1/2_SE	D:19:14177531:-	A:19:14170791:-	-0.122243	4.01518e-26
ARHGAP32_1_1/2_AE	D:11:128998319:-	E:11:128965195:-	-0.253693	0.00682752
ATG4B_3_1/2_SE	D:2:241668685:+	A:2:241670726:+	-0.434586	1.05327e-07
CACNA1E_1_1/2_SE	D:1:181726162:+	A:1:181732384:+	-0.925084	1.80674e-54
CAMK2B_1_1/2_AS	S:7:44224036:-	A:7:44220901:-	0.479067	3.90953e-16
CAMK2B_6_1/2_SE	D:7:44258872:-	A:7:44254607:-	-0.478001	1.22709e-33
CDO1_2_1/2_SE	D:5:115816228:-	A:5:115813258:-	-0.547377	3.34546e-14
DNM1_9_1/2_A3SS	D:9:128250940:+	A:9:128253101:+	0.537799	4.67906e-14
ELAVL3_3_1/2_SE	D:19:11466172:-	A:19:11458611:-	-0.315266	2.59358e-54
EP400_6_1/2_SE	D:12:131992230:+	A:12:132005077:+	0.790903	8.60032e-10
EPB41L4A_1_1/2_SE	D:5:112275326:-	A:5:112266330:-	-0.600486	6.91225e-09
IGLON5_1_1/2_AFE	S:19:51311821:+	A:19:51322064:+	-0.169108	2.27359e-09
ITGA7_1_1/2_AS	S:12:55686314:-	A:12:55685288:-	0.309552	8.46192e-09
KIF21A_1_1/2_AE	D:12:39442927:-	E:12:39293257:-	-0.125102	2.01325e-10
MAST1_2_1/2_SE	D:19:12841066:+	A:19:12843529:+	-0.517942	6.62151e-27
MYO18A_5_1/2_AS	S:17:29131442:-	A:17:29124688:-	0.805738	1.08738e-20
NECAB2_1_1/2_AS	S:16:83968665:+	A:16:83994302:+	-0.427211	3.87846e-20
PSD_4_1/2_SE	D:10:102418701:-	A:10:102417121:-	-0.418668	4.79963e-40
PTPRN2_ENSG00000155093_1_1/2_AE	D:7:158081298:-	E:7:157539089:-	-0.144395	9.64061e-05
SEMA6D_3_1/2_SE	D:15:47412472:+	A:15:47470474:+	-0.246204	7.38698e-12
SLC24A3_1_1/2_SE	D:20:19681991:+	A:20:19684176:+	-0.852072	3.63909e-21
SPEG_1_1/2_AS	S:2:219442030:+	A:2:219466057:+	-0.351603	1.48574e-09
TMEM175_3_1/2_SE,S2E	D:4:932540:+	A:4:951207:+	0.11222	0.0481264
WASL_1_1/2_SE	D:7:123692347:-	A:7:123684580:-	0.375435	5.3582e-06
ZNF423_1_1/3_AFE	S:16:49640507:-	A:16:49638874:-	0.208561	0.000204864
AGPAT4_2_1/2_SE	D:6:161166248:-	A:6:161153499:-	0.645403	7.2544e-10
ARHGAP22_3_1/2_SE	D:10:48604763:-	A:10:48583152:-	-0.586905	0.000722821
KRT7_1_1/2_A5SS	D:12:52237569:+	A:12:52238680:+	-0.715088	2.21447e-07

### Sheet: TDP43-ASO vs PBS
Exported data
	variantName	to	deltaPsi	adjP
PIEZO2_1_2/2_SE	D:18:10714764:-	A:18:10705746:-	-0.464921	1.43091e-11
ATP8A1_1_2/2_RI	D:4:42590811:-	A:4:42588329:-	0.190178	0.013186
UNC13B_3_2/2_RI	D:9:35385813:+	A:9:35386165:+	0.369965	0.0220813
PRUNE2_1_2/2_RI	D:9:76624452:-	A:9:76619387:-	0.213983	0.000746906
PRUNE2_4_2/2_SE	D:9:76644739:-	A:9:76638288:-	0.685251	1.08047e-80
TACC2_4_2/2_SE	D:10:122228008:+	A:10:122237395:+	-0.278843	4.04774e-07
GRAMD1B_1_2/2_A5SS	D:11:123560527:+	A:11:123577367:+	0.197167	0.00159139
CACNA1C_ENSG00000151067_3_2/2_SE	D:12:2512984:+	A:12:2549943:+	0.450331	1.12813e-09
ZNF138_1_2/2_SE	D:7:64794571:+	A:7:64831451:+	0.641701	1.05188e-10
MALAT1_7_2/2_RI	D:11:65504206:+	A:11:65504326:+	0.0550087	1.47277e-06
ZNF705A,FAM66C_2_2/4_SE	D:12:8188535:+	A:12:8194203:+	0.27296	0.00219506
SMARCA4_2_2/2_SE	D:19:11033517:+	A:19:11034123:+	0.528594	1.47681e-10
SHANK1_5_2/2_SE	D:19:50697589:-	A:19:50689279:-	0.676913	1.21776e-37
MAP4K3.DT_2_2/2_AE	D:2:39454365:+	E:2:39665498:+	-0.407091	0.000479704
NCOA2_1_2/2_A5SS	D:8:70126813:-	A:8:70124865:-	0.127487	0.0255655
PPP2R2D_4_2/2_RI	D:10:131956211:+	A:10:131956654:+	-0.240949	5.64305e-05
KCNMA1_1_2/2_AE	D:10:77011967:-	E:10:77007693:-	0.332913	0.0231421
CELF1_1_2/2_A3SS	D:11:47472191:-	A:11:47468891:-	-0.20936	1.19919e-05
PTPRS_6_2/2_SE	D:19:5258017:-	A:19:5246045:-	-0.187245	4.46739e-12
TTN_1_2/2_RI	D:2:178764527:-	A:2:178764302:-	-0.460681	0.00389901
GNAS_7_2/3_AE	D:20:58898985:+	E:20:58911147:+	-0.0572815	0.00512928
SNHG17_1_2/2_AS	S:20:38431389:-	A:20:38421098:-	0.500876	0.000245975
HMGN1_1_2/2_RI	D:21:39345830:-	A:21:39345274:-	-0.168882	0.00268492
AGRN_3_2/2_SE,RI,A5SS,A3SS	D:1:1044439:+	A:1:1045161:+	0.54717	2.04832e-119
AGRN_10_2/2_RI	D:1:1046957:+	A:1:1047327:+	0.218312	1.28139e-07
AGRN_17_2/2_RI	D:1:1051815:+	A:1:1051993:+	0.190164	9.35307e-09
AGRN_20_2/2_SE,RI,A5SS,A3SS	D:1:1052016:+	A:1:1053753:+	0.153359	3.96127e-14
AGRN_19_2/2_RI	D:1:1052016:+	A:1:1053461:+	0.143436	0.000406678
NFASC_7_2/2_SE,RI,A5SS,A3SS	D:1:204991306:+	A:1:205001170:+	-0.253055	0.0171664
CEP290_1_2/2_AS	S:12:88109181:-	A:12:88086498:-	-0.489946	8.0131e-08
GIT2_1_2/2_RI	D:12:109961613:-	A:12:109961375:-	0.374721	1.17285e-05
MIAT_6_2/2_SE	D:22:26666937:+	A:22:26668158:+	0.105121	1.37794e-05
ADGRB2_4_2/2_A5SS	D:1:31741373:-	A:1:31740541:-	-0.100576	8.63226e-06
NAV2_3_2/2_SE	D:11:19880127:+	A:11:19892434:+	-0.172177	0.0455399
FEZ1_1_2/2_A5SS	D:11:125496121:-	A:11:125489822:-	-0.224656	5.02611e-18
ATP8A2_2_2/2_A3SS	D:13:25553920:+	A:13:25554991:+	-0.064235	1.62138e-08
TCF25_7_2/2_RI	D:16:89910663:+	A:16:89911080:+	0.129996	3.01477e-05
GRAMD1A_1_2/2_SE	D:19:35000486:+	A:19:35009119:+	0.500256	7.48062e-47
POLDIP3,_ENSG00000289517_1_2/2_SE	D:22:42602770:-	A:22:42599793:-	-0.687514	3.19685e-43
CLASP2_5_3/4_SE,MXE	D:3:33592395:-	A:3:33584920:-	0.0496199	4.16369e-06
CNOT6_3_2/2_SE	D:5:180567242:+	A:5:180569110:+	0.186596	0.000310353
EBF1_1_2/2_SE	D:5:158707979:-	A:5:158699142:-	-0.25377	0.0221115
MICAL1_10_2/2_SE,RI,A5SS,A3SS	D:6:109448203:-	A:6:109447722:-	-0.173617	0.000288146
MICAL1_11_2/2_RI	D:6:109448203:-	A:6:109447963:-	0.207955	0.0186173
VGF_1_2/2_A5SS	D:7:101165374:-	A:7:101164863:-	-0.0271753	0.00755317
FAM66D_ENSG00000255052_1_2/2_SE,A3SS	D:8:12122050:+	A:8:12145423:+	0.60629	6.74261e-09
FAM66D_ENSG00000255052_2_2/2_RI	D:8:12144875:+	A:8:12145423:+	-0.53219	0.000421496
NIPAL3_1_2/2_SE	D:1:24464120:+	A:1:24468986:+	0.432766	4.84213e-10
NAV1_4_2/2_SE	D:1:201803714:+	A:1:201807953:+	0.629914	8.31306e-29
OPCML_1_2/2_SE	D:11:132436086:-	A:11:132420293:-	0.322833	0.00542436
GPR155_3_2/2_SE,A3SS	D:2:174486873:-	A:2:174481987:-	0.323471	1.35277e-07
GRIA1_2_2/3_MXE	D:5:153770415:+	A:5:153802356:+	0.239013	0.000734348
PDP1_1_2/2_SE	D:8:93917079:+	A:8:93922016:+	0.37412	6.82003e-06
PTPRF_2_2/2_SE	D:1:43578920:+	A:1:43588731:+	-0.252616	1.8706e-07
_ENSG00000260729_1_2/2_RI	D:15:72320668:-	A:15:72320547:-	-0.442216	0.00465301
CELF6,HEXA,_ENSG00000260729,_ENSG00000273025_1_2/2_AE	D:15:72345446:-	E:15:72343074:-	-0.353499	0.000507514
ZFAND1_2_2/2_AFE	S:8:81721304:-	A:8:81718224:-	-0.303817	0.0428836
TRAK1_1_3/3_AFE	S:3:42149768:+	A:3:42176814:+	0.187701	1.55927e-06
MNAT1_1_2/2_SE	D:14:60812127:+	A:14:60818722:+	0.618596	1.16642e-10
KLC1,_ENSG00000256500_3_2/2_SE,A5SS	D:14:103679518:+	A:14:103685638:+	-0.227972	2.66389e-11
KLC1_1_2/2_RI	D:14:103679518:+	A:14:103684986:+	0.107112	0.0470825
SNHG14_30_2/2_RI	D:15:25217342:+	A:15:25218440:+	0.285828	0.00597079
CHID1_2_2/2_A5SS	D:11:902198:-	A:11:900980:-	-0.435684	1.1932e-07
KLHL18_1_2/2_AE	D:3:47283094:+	E:3:47349675:+	-0.299673	9.19538e-06
GLRA3_1_2/2_SE	D:4:174659054:-	A:4:174644064:-	0.325897	0.000880171
ZMAT3_2_2/2_A5SS	D:3:179071595:-	A:3:179067809:-	-0.220588	5.30125e-08
WNK2_1_2/2_SE	D:9:93253082:+	A:9:93256948:+	0.203309	0.0263283
GPR173_1_2/2_SE	D:X:53049484:+	A:X:53076525:+	0.348323	0.000831877
ATP2B1_3_2/2_SE,A5SS	D:12:89599117:-	A:12:89591295:-	0.259498	8.77438e-16
NRXN1_5_2/2_SE	D:2:50531227:-	A:2:50506617:-	0.173865	0.0050101
SEMA3F_1_2/2_SE	D:3:50174350:+	A:3:50176768:+	0.618129	4.16252e-14
KMT2C_12_2/2_SE	D:7:152199279:-	A:7:152194568:-	-0.273005	0.00262055
PTPRD_16_2/2_SE	D:9:9183304:-	A:9:9018735:-	0.592938	5.17811e-44
B4GALT2_1_2/2_A5SS	D:1:43979511:+	A:1:43981109:+	0.205326	1.63777e-05
UBR4_9_2/2_SE	D:1:19150577:-	A:1:19148626:-	-0.197469	0.0100468
ARHGEF7_7_2/2_RI	D:13:111277673:+	A:13:111280272:+	0.151869	0.00555219
CDH24_1_2/2_A3SS	D:14:23052473:-	A:14:23049943:-	0.522175	8.9679e-06
_ENSG00000283103_1_2/2_SE	D:19:58326823:-	A:19:58315036:-	-0.50028	3.19525e-15
TSPOAP1_4_2/2_RI,A5SS	D:17:58306342:-	A:17:58305865:-	-0.449966	1.31826e-08
TSPOAP1_3_2/2_RI	D:17:58306182:-	A:17:58305865:-	-0.399373	0.0127931
SCUBE1_1_2/2_SE	D:22:43258219:-	A:22:43238954:-	0.442859	7.16317e-07
ISLR2_2_2/2_SE	D:15:74128307:+	A:15:74131207:+	0.325963	7.33396e-15
ISLR2_1_2/2_A5SS	D:15:74128307:+	A:15:74130554:+	-0.563877	2.59463e-17
ZNF462_3_2/2_A3SS	D:9:106930689:+	A:9:106932446:+	-0.306059	2.81917e-05
LRP8_5_2/2_RI	D:1:53275631:-	A:1:53274820:-	-0.41804	0.0036083
MADD_7_2/2_RI,A3SS	D:11:47324577:+	A:11:47326544:+	-0.418134	2.41739e-05
MADD_9_2/5_SE,A5SS,MXE	D:11:47324577:+	A:11:47328658:+	0.247685	4.33584e-25
MADD_6_2/2_RI	D:11:47324577:+	A:11:47324918:+	-0.61869	3.73639e-21
MADD_10_2/2_OTHER	D:11:47325032:+	A:11:47328658:+	-0.318669	1.99518e-05
MADD_11_2/2_RI	D:11:47326807:+	A:11:47328658:+	0.36607	2.08615e-06
NCAM1_3_2/2_SE	D:11:113235164:+	A:11:113255877:+	0.0391271	0.00038531
CASKIN1_1_2/2_S2E	D:16:2184777:-	A:16:2181929:-	0.152377	4.02265e-05
ZDHHC11B_1_2/2_RI	D:5:733752:-	A:5:732664:-	0.450387	0.000484382
DDR1_ENSG00000204580_4_2/2_SE	D:6:30884710:+	A:6:30888688:+	0.708011	7.11863e-35
SEMA4D_4_2/4_AFE	S:9:89476158:-	A:9:89455953:-	0.19617	8.21939e-07
SEMA4D_4_4/4_AFE	S:9:89498065:-	A:9:89455953:-	-0.38775	7.16367e-08
KIFAP3_1_2/2_SE	D:1:169954011:-	A:1:169921781:-	-0.178981	0.0463898
PHLDB1_6_2/2_SE,A5SS	D:11:118639251:+	A:11:118642254:+	-0.375171	4.57073e-09
COMMD6_1_2/2_SE	D:13:75530114:-	A:13:75526639:-	0.200612	0.000985983
NYNRIN_1_2/2_RI,A5SS	D:14:24411450:+	A:14:24412997:+	0.553636	3.32823e-16
NYNRIN_2_2/2_RI	D:14:24412691:+	A:14:24412997:+	-0.618709	1.33559e-13
RBSN,_ENSG00000289750_2_2/2_SE	D:3:15099035:-	A:3:15096710:-	-0.581178	0.00119166
ANK2_4_2/2_SE	D:4:113318620:+	A:4:113330246:+	-0.111306	0.000727522
ANK2_8_2/2_SE,RI,A5SS,A3SS	D:4:113369805:+	A:4:113373090:+	-0.143111	0.00170264
ANK2_7_2/2_RI	D:4:113369805:+	A:4:113372533:+	0.266986	1.17568e-06
NTRK2_2_2/2_SE,A5SS	D:9:84669423:+	A:9:84670377:+	0.119658	0.00382401
NTRK2_1_2/2_RI	D:9:84669423:+	A:9:84669680:+	-0.22578	0.0483856
NUP188,_ENSG00000251184_1_2/2_AS	S:9:128956139:+	A:9:128956350:+	0.54649	0.000144207
UBTF_1_2/2_AE	D:17:44212819:-	E:17:44212344:-	0.435997	0.00942917
TMEFF1,MSANTD3.TMEFF1_2_2/2_SE,A5SS	D:9:100498874:+	A:9:100509005:+	0.143348	1.24807e-06
EXD3_5_2/2_SE	D:9:137366493:-	A:9:137356368:-	0.710378	3.59656e-14
ITGA3_3_2/2_A3SS	D:17:50080375:+	A:17:50081310:+	-0.250726	5.64965e-25
PSMF1_1_2/2_A3SS	D:20:1164476:+	A:20:1166227:+	-0.423153	1.05805e-05
ARID1B_3_2/2_SE,A5SS	D:6:157148951:+	A:6:157167040:+	-0.22604	1.02117e-05
ARID1B_2_2/2_RI	D:6:157148951:+	A:6:157150725:+	0.215224	0.00107247
PFKP_2_1/2_SE	D:10:3099352:+	A:10:3101365:+	-0.594182	9.31886e-27
RAP1GAP_4_1/2_SE	D:1:21599494:-	A:1:21598502:-	-0.445587	3.14744e-41
STMN2_1_1/2_AE	D:8:79611214:+	E:8:79618929:+	0.455793	2.60379e-165
ACTL6B_2_1/2_SE	D:7:100655019:-	A:7:100650135:-	-0.725816	1.3002e-47
CELF5_4_1/2_SE	D:19:3278110:+	A:19:3281199:+	-0.358287	4.12784e-22
KCNQ2_ENSG00000075043_5_1/2_SE	D:20:63444659:-	A:20:63439708:-	0.444136	2.75306e-50
ATXN1_1_1/2_SE	D:6:16657776:-	A:6:16585907:-	-0.312714	1.89391e-13
DPP6_2_2/2_AE	D:7:154566916:+	E:7:154894508:+	-0.187598	0.000135711
LRP1B_12_1/2_SE	D:2:141810279:-	A:2:141480533:-	-0.330988	1.10011e-06
TRRAP_2_1/2_SE	D:7:98881250:+	A:7:98881975:+	-0.435472	1.96439e-15
IGSF21_1_2/2_AE	D:1:18291987:+	E:1:18378931:+	-0.254924	4.74389e-07
INSR_1_1/2_AE	D:19:7170537:-	E:19:7111995:-	-0.752652	6.53453e-26
PTPRT_1_1/2_A3SS	D:20:42102124:-	A:20:42098552:-	-0.993902	0.000131232
AKT3_ENSG00000117020_1_1/2_SE,S2E	D:1:243545510:-	A:1:243512426:-	-0.158538	3.51692e-07
CYFIP2_1_1/2_AS	S:5:157266101:+	A:5:157361468:+	-0.104581	2.12395e-16
KALRN_9_1/2_SE	D:3:124700033:+	A:3:124702038:+	-0.285103	1.12306e-05
MGAT5B_1_1/2_AS	S:17:76868431:+	A:17:76937988:+	-0.378075	1.13754e-11
PXDN_1_1/2_SE	D:2:1653628:-	A:2:1649675:-	-0.358915	7.05062e-61
SYT7_6_1/2_SE	D:11:61551384:-	A:11:61547308:-	-0.855084	6.70877e-39
TRAPPC12_ENSG00000171853_1_1/2_SE	D:2:3457693:+	A:2:3460263:+	-0.530653	1.56217e-26
UNC13A_6_1/2_SE	D:19:17642845:-	A:19:17641556:-	-0.574097	2.37977e-58
ELAPOR1_2_1/2_SE	D:1:109197654:+	A:1:109198573:+	0.422874	0.0160994
AARS1_2_1/2_SE	D:16:70276486:-	A:16:70271972:-	-0.257295	5.16632e-24
ADCY1_1_1/2_AE	D:7:45622743:+	E:7:45625397:+	0.435787	1.8249e-15
ADGRL1_ENSG00000072071_4_1/2_SE	D:19:14177531:-	A:19:14170791:-	-0.122243	3.16586e-33
ARHGAP32_1_1/2_AE	D:11:128998319:-	E:11:128965195:-	-0.253693	0.000396106
ATG4B_3_1/2_SE	D:2:241668685:+	A:2:241670726:+	-0.434586	1.2636e-09
CACNA1E_1_1/2_SE	D:1:181726162:+	A:1:181732384:+	-0.932145	4.65175e-51
CAMK2B_1_1/2_AS	S:7:44224036:-	A:7:44220901:-	0.480535	5.69007e-20
CAMK2B_6_1/2_SE	D:7:44258872:-	A:7:44254607:-	-0.476345	9.40354e-43
CDO1_2_1/2_SE	D:5:115816228:-	A:5:115813258:-	-0.547377	6.408e-14
DNM1_9_1/2_A3SS	D:9:128250940:+	A:9:128253101:+	0.551729	1.06534e-17
ELAVL3_3_1/2_SE	D:19:11466172:-	A:19:11458611:-	-0.315266	2.16054e-65
EP400_6_1/2_SE	D:12:131992230:+	A:12:132005077:+	0.814713	2.73239e-12
EPB41L4A_1_1/2_SE	D:5:112275326:-	A:5:112266330:-	-0.600486	2.56295e-15
ERI3_1_1/2_AS	S:1:44226059:-	A:1:44221640:-	0.0532604	0.0337725
IGLON5_1_1/2_AFE	S:19:51311821:+	A:19:51322064:+	-0.16532	2.75684e-08
ITGA7_1_1/2_AS	S:12:55686314:-	A:12:55685288:-	0.309552	3.92615e-11
KCNIP1_1_1/2_SE	D:5:170504633:+	A:5:170718758:+	-0.875	9.95666e-09
KIF21A_1_1/2_AE	D:12:39442927:-	E:12:39293257:-	-0.125102	2.76572e-12
MAST1_2_1/2_SE	D:19:12841066:+	A:19:12843529:+	-0.517942	3.2412e-28
MYO18A_5_1/2_AS	S:17:29131442:-	A:17:29124688:-	0.753618	8.35231e-18
NECAB2_1_1/2_AS	S:16:83968665:+	A:16:83994302:+	-0.433093	2.42149e-24
PSD_4_1/2_SE	D:10:102418701:-	A:10:102417121:-	-0.418668	3.4106e-37
PTPRN2_ENSG00000155093_1_1/2_AE	D:7:158081298:-	E:7:157539089:-	-0.144395	7.5661e-05
SEMA6D_3_1/2_SE	D:15:47412472:+	A:15:47470474:+	-0.246204	9.07023e-16
SETD5_11_1/2_RI	D:3:9468615:+	A:3:9470459:+	0.318338	0.0429049
SLC24A3_1_1/2_SE	D:20:19681991:+	A:20:19684176:+	-0.837875	1.9075e-21
SPEG_1_1/2_AS	S:2:219442030:+	A:2:219466057:+	-0.351603	1.51106e-08
TMEM175_3_1/2_SE,S2E	D:4:932540:+	A:4:951207:+	0.11222	0.0337192
WASL_1_1/2_SE	D:7:123692347:-	A:7:123684580:-	0.375435	1.56326e-07
ZNF423_1_1/3_AFE	S:16:49640507:-	A:16:49638874:-	0.208561	1.65734e-06
AGPAT4_2_1/2_SE	D:6:161166248:-	A:6:161153499:-	0.723054	2.07001e-26
KRT7_1_1/2_A5SS	D:12:52237569:+	A:12:52238680:+	-0.672576	1.03308e-11

### Sheet: NT-ASO vs PBS
Exported data
	variantName	to	deltaPsi	adjP
YIF1A_2_2/2_RI	D:11:66285701:-	A:11:66285536:-	0.265615	0.0222791
